# Genetic buffering and potentiation in metabolism

**DOI:** 10.1101/845792

**Authors:** Juan F. Poyatos

## Abstract

Cells adjust their metabolism in response to mutations, but how this reprogramming depends on the genetic context is not well known. Specifically, the absence of individual enzymes can affect reprogramming and thus the impact of mutations in cell growth. Here, we examine this issue with an *in silico* model of *Saccharomyces cerevisiae’s* metabolism. By quantifying the variability in the growth rate of 10000 different mutant metabolisms that accumulated changes in their reaction fluxes, in the presence, or absence, of a specific enzyme, we distinguish a subset of modifier genes serving as buffers or potentiators of variability. We notice that the most potent modifiers refer to the glycolysis pathway and that, more broadly, they show strong pleiotropy and epistasis. Moreover, the evidence that this subset depends on the specific growing condition strengthens its systemic underpinning, a feature only observed before in a simple model of a gene-regulatory network. Some of these enzymes also modulate the effect that biochemical noise and environmental fluctuations produce in growth. Thus, the reorganization of metabolism triggered by mutations has not only direct physiological implications but also changes the influence that other mutations have on growth. This is a general result with implications in the development of cancer therapies based on metabolic inhibitors.
