## Supplementary material for "Genetic buffering and potentiation in metabolism": Table S1

### Sheet: Sheet 1 - LastResultsYPD_fullmo
TABLE S1
	List of enzymes sorted by the θ score with respect to mutations.
Enzyme Name	Enzyme function	θ score mutational	adjusted p-val (Permutation test + Bonferroni)	θ score noise (n=2)	adjusted p-val (n=2) (Permutation test + Bonferroni)	θ score noise (n=4)	adjusted p-valj (n=4) (Permutation test + Bonferroni)	θ score environment	adjusted p-val (Permutation test + Bonferroni)	Variance wt mutational perturbation	Variance mutant mutational perturbation	Variance interaction mutational perturbation	Number of lines that are lethal	Pleiotropy in YPD	Number of genetic interactions in YPD	Strong Positive Genetic Interactions YPD	Weak Positive Genetic Interactions YPD	Weak Negative Genetic Interactions YPD	Strong Negative Genetic Interactions YPD	Flux Rewiring	Growth Rate (FBA)
PGK1	GlycolysisGluconeogenesis	-0.2703	0.0252	-0.198071	0.0252	-0.1916	0.0252	-0.6839	0.0252	0.0648023	0.0345013	0.0452137	106	0.956522	65	2	8	55	0	-0.745891	0.104177
CDC8	Nucleotide Salvage Pathway	-0.0422	0.9717	0.0649945	0.0908	0.0987	0.224	-0.0098	44.88	0.0648023	0.0594449	0.000104989	0	0.0217391	0	0	0	0	0	0.113999	0.640417
FBP1	Anaplerotic reactions	-0.0218	19.0442	0.0111701	3.7466	0.0556	1.4817	-0.0047	70.9282	0.0648023	0.0620125	0.000261135	0	0	1	0	0	0	1	0.120841	0.640417
ALT2	Alanine and Aspartate Metabolism	-0.0187	25.3746	0.158955	0.0251	0.201	0.0251	0.0148	24.7758	0.0648023	0.062398	7.06715e-05	0	0.0434783	38	4	27	4	3	0.162767	0.628946
URK1	Nucleotide Salvage Pathway;Purine and Pyrimidine Biosynthesis	-0.0095	59.3185	0.0152417	3.9438	0.0502	1.6065	-0.0153	22.8006	0.0648023	0.0635825	4.40887e-06	0	0	0	0	0	0	0	0.157063	0.640417
BGL2	Starch and Sucrose Metabolism	-0.0075	68.6032	0.00907432	3.228	0.0412	1.4938	-0.0046	70.6917	0.0648023	0.0638384	3.51156e-06	0	0	0	0	0	0	0	0.132546	0.640417
FBP26	Fructose and Mannose Metabolism	-0.0065	71.547	0.0251998	5.0774	0.0596	1.5092	-0.0104	41.584	0.0648023	0.0639685	2.03993e-06	0	0	1	0	0	0	1	0.0840653	0.640417
HNT2	Purine and Pyrimidine Biosynthesis	-0.0064	71.3813	0.00835841	3.0213	0.0423	1.4688	-0.0104	44.0607	0.0648023	0.0639694	2.04006e-06	0	0	0	0	0	0	0	0.100941	0.640417
APA2	Purine and Pyrimidine Biosynthesis	-0.0064	72.4672	0.0137361	3.519	0.0492	1.4234	-0.0104	43.0291	0.0648023	0.063972	2.0295e-06	0	0	0	0	0	0	0	0.100918	0.640417
ADO1	Nucleotide Salvage Pathway	-0.006	72.734	0.0422211	2.3961	0.0897	0.5064	-0.0092	47.1758	0.0648023	0.0640233	2.12889e-06	0	0.0217391	5	0	5	0	0	0.192767	0.639845
TRP4	Tyrosine Tryptophan and Phenylalanine Metabolism	-0.0058	72.7872	0.0256166	5.0076	0.0708	1.5808	0.0001	33.1851	0.0648023	0.0640581	1.67628e-05	0	0.0217391	1	0	0	0	1	0.144078	0.640417
THI6	Thiamine Metabolism	-0.0057	72.94	0.0135885	3.7264	0.0494	1.4283	-0.0099	43.548	0.0648023	0.0640681	2.12234e-06	0	0	1	0	0	0	1	0.15051	0.640417
GAD1	Glutamate metabolism	-0.0055	72.8937	0.0637152	0.069	0.1458	0.025	0.0053	68.0992	0.0648023	0.0640919	1.50039e-05	0	0	1	0	0	0	1	0.166504	0.640417
UGA2	Glutamate metabolism	-0.0052	72.496	0.0744367	0.025	0.1612	0.0249	0.0046	70.6	0.0648023	0.0641288	1.28965e-05	0	0	0	0	0	0	0	0.154931	0.640417
UGA1	Glutamate metabolism	-0.0052	72.5274	0.0619366	0.113	0.1466	0.0248	0.0046	70.3296	0.0648023	0.0641336	1.27781e-05	0	0	0	0	0	0	0	0.142365	0.640417
TRP5	Tyrosine Tryptophan and Phenylalanine Metabolism	-0.0052	72.198	0.0307931	4.6284	0.0754	1.2986	0.0009	64.7325	0.0648023	0.0641359	1.74584e-05	1	0.0217391	1	0	0	0	1	0.117694	0.640417
TRP3	Glutamine Metabolism;Quinone Biosynthesis;Tyrosine Tryptophan and Phenylalanine Metabolism	-0.005	73.2242	0.0370146	3.6208	0.0746	1.4112	0.0009	73.0548	0.0648023	0.0641542	1.70663e-05	1	0.0217391	1	0	0	0	1	0.132704	0.640417
TRP1	Tyrosine Tryptophan and Phenylalanine Metabolism	-0.005	73.0798	0.017091	4.6826	0.0582	1.5582	0.0009	63.4222	0.0648023	0.0641568	1.72652e-05	1	0.0217391	1	0	0	0	1	0.13026	0.640417
BNA5	Tyrosine Tryptophan and Phenylalanine Metabolism	-0.0048	72.8448	0.0366889	3.8198	0.0768	1.1592	0	43.8948	0.0648023	0.0641753	1.41972e-05	0	0	2	0	0	0	2	0.135782	0.640417
RBK1	Pentose Phosphate Pathway	-0.0046	72.0604	0.00656901	2.2014	0.0393	1.159	-0.0071	57.2664	0.0648023	0.0642109	1.04021e-06	0	0	0	0	0	0	0	0.112122	0.640417
BNA2	Tyrosine Tryptophan and Phenylalanine Metabolism	-0.0045	72.1832	0.0528411	0.627	0.0884	0.5616	-0.0002	42.4238	0.0648023	0.0642181	1.46419e-05	0	0	0	0	0	0	0	0.156636	0.640417
URH1	Nucleotide Salvage Pathway	-0.0045	72.15	0.030591	4.6376	0.0642	1.6632	-0.0071	57.2757	0.0648023	0.0642204	1.00714e-06	0	0	0	0	0	0	0	0.122871	0.640417
PCK1	Anaplerotic reactions	-0.0044	71.8332	0.00562101	1.1607	0.0526	1.563	0.0297	1.6728	0.0648023	0.0642332	1.12729e-05	0	0	0	0	0	0	0	0.185731	0.640417
AUS1	Transport Extracellular	-0.0041	72.1752	0.0226187	4.704	0.064	1.6215	-0.0015	84.6752	0.0648023	0.0642705	3.9226e-06	0	0	2	0	0	0	2	0.0996301	0.640417
PAN6	Pantothenate and CoA Biosynthesis	-0.0035	75.4408	0.0649029	0.1344	0.0621	1.606	0	35.6328	0.0648023	0.0643498	6.68674e-06	0	0	0	0	0	0	0	0.101561	0.640417
ECM31	Pantothenate and CoA Biosynthesis	-0.0033	74.6586	0.0240497	4.7472	0.0608	1.5741	0	43.4016	0.0648023	0.0643737	6.35083e-06	0	0	0	0	0	0	0	0.14599	0.640417
CDD1	Nucleotide Salvage Pathway;Purine and Pyrimidine Biosynthesis	-0.0032	74.235	0.0391815	3.478	0.06	1.5827	-0.0016	84.398	0.0648023	0.0643902	6.09522e-06	5	0.0434783	33	0	33	0	0	0.0774142	0.640248
FEN2	Transport Extracellular	-0.0031	75.0448	0.0253679	5.3186	0.0668	1.6932	-0.0002	50.96	0.0648023	0.0643994	5.95631e-06	0	0	0	0	0	0	0	0.135921	0.640417
ARG3	Arginine and Proline Metabolism	-0.0031	73.1538	0.0196468	4.8736	0.0705	1.554	0.005	68.4538	0.0648023	0.064401	1.88211e-05	2	0.0434783	1	0	0	0	1	0.138591	0.640417
SDH2	Citric Acid Cycle;Oxidative Phosphorylation	-0.0031	75.096	-0.0140359	4.322	0.0647	1.656	0.0274	2.4888	0.0648023	0.0644052	1.78559e-05	13	0	25	0	24	1	0	0.115202	0.639633
ARG1	Arginine and Proline Metabolism	-0.003	74.3424	0.0382712	3.6894	0.0641	1.6401	0.005	70.38	0.0648023	0.0644093	1.89493e-05	2	0.0434783	1	0	0	0	1	0.132459	0.640417
ARG4	Arginine and Proline Metabolism	-0.003	73.9674	0.0309056	4.626	0.0763	1.2699	0.005	68.0616	0.0648023	0.0644123	1.88898e-05	2	0.0434783	1	0	0	0	1	0.136596	0.640417
DUT1	Purine and Pyrimidine Biosynthesis	-0.003	71.81	0.0141688	3.8811	0.0726	1.4884	-0.0046	70.7808	0.0648023	0.0644157	7.61857e-07	0	0	0	0	0	0	0	0.117989	0.640417
ADE8	Purine and Pyrimidine Biosynthesis	-0.0028	72.76	0.0295115	4.8555	0.0766	1.1247	0.01	44.464	0.0648023	0.06444	1.22392e-05	0	0.130435	1	0	0	0	1	0.137158	0.640417
DIC1	Transport Mitochondrial	-0.0028	69.68	0.0913789	0.0249	0.1514	0.0247	-0.0012	81.0075	0.0648023	0.0644403	1.76513e-05	7	0.152174	3	0	0	3	0	0.109137	0.640417
ADE1	Purine and Pyrimidine Biosynthesis	-0.0028	72.5686	0.040082	3.0108	0.0707	1.573	0.0101	44.7552	0.0648023	0.0644462	4.46105e-05	0	0.130435	0	0	0	0	0	0.139284	0.640417
ADE2	Purine and Pyrimidine Biosynthesis	-0.0027	72.2232	0.0296383	4.848	0.0779	1.1288	0.0101	44.505	0.0648023	0.0644534	4.45071e-05	0	0.130435	0	0	0	0	0	0.135	0.640417
LEU1	Valine Leucine and Isoleucine Metabolism	-0.0027	70.742	0.045762	1.443	0.0498	1.5125	0.0001	36.6152	0.0648023	0.064458	4.27557e-05	4	0.0217391	0	0	0	0	0	0.119844	0.640417
PNP1	NAD Biosynthesis;Nucleotide Salvage Pathway;Purine and Pyrimidine Biosynthesis	-0.0026	71.3955	0.0281408	5.092	0.0978	0.2453	-0.001	80.2028	0.0648023	0.0644697	1.43381e-05	0	0.0652174	4	0	4	0	0	0.134637	0.639597
LEU2	Valine Leucine and Isoleucine Metabolism	-0.0025	73.7845	0.0356114	3.9456	0.066	1.6863	0.0001	26.3145	0.0648023	0.0644776	4.23356e-05	4	0.0217391	0	0	0	0	0	0.111149	0.640417
ADE5_7	Purine and Pyrimidine Biosynthesis	-0.0025	70.0833	0.012481	3.591	0.0579	1.5124	0.01	44.7746	0.0648023	0.0644803	4.5133e-05	0	0.130435	1	0	0	0	1	0.136534	0.640417
ADE13	Purine and Pyrimidine Biosynthesis	-0.0024	68.5255	0.0254749	5.5327	0.0739	1.428	0.0102	44.7338	0.0648023	0.0644865	4.48839e-05	1	0.152174	2	0	0	0	2	0.163544	0.640417
YEL047C	Transport Mitochondrial	-0.0024	69.5784	0.035934	4.0248	0.0632	1.65	0	9.98	0.0648023	0.0644874	3.62442e-06	0	0	0	0	0	0	0	0.133456	0.640417
ARG5_6	Arginine and Proline Metabolism	-0.0024	70.3566	0.0261582	5.5506	0.0602	1.6008	-0.0001	47.7143	0.0648023	0.064496	1.24686e-05	0	0.0434783	0	0	0	0	0	0.136126	0.640417
ADE6	Purine and Pyrimidine Biosynthesis	-0.0023	67.2856	0.0177257	4.9938	0.0621	1.6864	0.01	44.6124	0.0648023	0.0645019	4.45507e-05	0	0.130435	1	0	0	0	1	0.127987	0.640417
ARG7	Arginine and Proline Metabolism	-0.0023	68.0391	0.0220125	4.7775	0.0586	1.586	-0.0001	41.939	0.0648023	0.0645049	1.24463e-05	0	0.0434783	0	0	0	0	0	0.123244	0.640417
ARG8	Arginine and Proline Metabolism	-0.0023	69.283	0.0187371	4.9848	0.0842	0.8771	-0.0001	21.868	0.0648023	0.0645076	1.24382e-05	0	0.0434783	0	0	0	0	0	0.127784	0.640417
ADE4	Purine and Pyrimidine Biosynthesis	-0.0023	69.0015	0.0353938	4.0698	0.0744	1.4214	0.01	45.2892	0.0648023	0.0645085	4.43481e-05	0	0.130435	1	0	0	0	1	0.128368	0.640417
ORT1	Transport Mitochondrial	-0.0023	67.6704	0.0412109	2.6544	0.0862	0.6262	-0.0001	27.302	0.0648023	0.0645105	1.17322e-05	0	0.0434783	0	0	0	0	0	0.131726	0.640417
GUT1	Glycerolipid Metabolism	-0.0022	68.1758	0.0271697	5.4665	0.0586	1.6269	-0.0107	40.8408	0.0648023	0.0645117	1.36459e-06	0	0	0	0	0	0	0	0.129352	0.640417
DUR3	Transport Extracellular	-0.0022	66.5881	0.166623	0.0248	0.3161	0.0246	0.0093	45.7364	0.0648023	0.0645181	9.69693e-06	7	0.130435	10	1	7	1	1	0.17137	0.631722
AAT1	Alanine and Aspartate Metabolism;Arginine and Proline Metabolism;Tyrosine Tryptophan and Phenylalanine Metabolism	-0.0021	66.87	0.0191738	4.9632	0.091	0.504	0.0039	73.008	0.0648023	0.0645292	4.1299e-06	1	0.0434783	24	0	9	5	10	0.654487	0.639371
DFR1	Folate Metabolism	-0.0021	65.9148	0.0271346	5.3244	0.036	0.9317	0.0012	83.7752	0.0648023	0.0645343	5.65456e-06	6	0.0217391	24	1	23	0	0	0.114472	0.640407
CDC21	Purine and Pyrimidine Biosynthesis	-0.0019	66.0796	0.0497169	1.1651	0.0611	1.6	0.0002	40.9937	0.0648023	0.06456	5.34261e-06	5	0.0217391	21	0	21	0	0	0.112734	0.640407
PAN5	Pantothenate and CoA Biosynthesis	-0.0018	66.004	0.0389308	3.135	0.0823	1.026	0	9.4829	0.0648023	0.0645732	1.71061e-06	0	0	0	0	0	0	0	0.115776	0.640417
GPD2	Glycerolipid Metabolism	-0.0014	65.5798	0.0562081	0.1784	0.0951	0.3888	0	53.812	0.0648023	0.0646207	3.70298e-07	0	0	1	0	0	0	1	0.115818	0.640417
YML082W	Methionine Metabolism	-0.0012	65.6775	0.0352475	3.936	0.0688	1.5908	0.0054	67.83	0.0648023	0.064647	4.03456e-07	0	0.0434783	0	0	0	0	0	0.142873	0.640417
GUT2	Glycerolipid Metabolism	-0.0011	63.7974	0.0536457	0.5136	0.0948	0.327	0	3.4979	0.0648023	0.0646591	8.95995e-07	0	0	0	0	0	0	0	0.152478	0.640417
IDP2	Citric Acid Cycle	-0.0011	65.2602	0.00300457	0.8622	0.0362	1.0472	0.001	83.5315	0.0648023	0.0646637	1.03023e-06	0	0.0869565	2	0	0	0	2	0.156388	0.640417
KGD2	Citric Acid Cycle;GlycolysisGluconeogenesis	-0.001	59.8672	0.0832219	0.0247	0.1729	0.0245	0.0044	70.2868	0.0648023	0.0646665	2.62965e-06	1	0	16	2	8	5	1	0.16632	0.639109
LSC2	Citric Acid Cycle	-0.0009	64.532	0.0722373	0.0246	0.1395	0.0244	0.0035	74.2438	0.0648023	0.0646872	2.82696e-06	2	0	15	2	6	5	2	0.145816	0.639109
PPA2	Oxidative Phosphorylation	-0.0009	62.452	0.0485376	1.1328	0.0816	1.037	0.0008	61.6878	0.0648023	0.0646913	6.76823e-07	0	0	0	0	0	0	0	0.156954	0.640417
ADK2	Nucleotide Salvage Pathway	-0.0008	58.564	0.0354197	3.975	0.0596	1.56	-0.0001	44.8357	0.0648023	0.0646927	6.21048e-07	0	0	1	0	0	0	1	0.133536	0.640417
ACS1	Pyruvate Metabolism	-0.0008	64.9517	0.042049	2.142	0.0783	1.0752	-0.0001	20.3852	0.0648023	0.0646944	5.85316e-07	0	0	0	0	0	0	0	0.135742	0.640417
PIC2	Transport Mitochondrial	-0.0007	63.7336	0.0426404	2.197	0.0787	0.9204	0.0009	68.6492	0.0648023	0.0647059	3.12082e-07	0	0	2	0	0	0	2	0.139532	0.640417
HIS6	Histidine Metabolism	-0.0007	60.7824	0.0357727	4.0259	0.0733	1.4762	0	19.3947	0.0648023	0.0647113	1.65493e-05	0	0.0217391	1	0	0	0	1	0.122722	0.640417
HIS4	Histidine Metabolism	-0.0007	64.2465	0.0426557	2.2176	0.0885	0.4899	0	6.4909	0.0648023	0.0647133	1.67362e-05	0	0.0217391	1	0	0	0	1	0.12993	0.640417
HIS5	Histidine Metabolism	-0.0007	54.656	0.0271002	5.292	0.0644	1.6252	0	11.9688	0.0648023	0.0647151	1.67278e-05	0	0.0217391	1	0	0	0	1	0.119597	0.640417
PRO1	Arginine and Proline Metabolism	-0.0007	56.2484	0.0436781	2.0706	0.079	1.1461	-0.0004	61.3376	0.0648023	0.0647157	1.02573e-06	1	0.0217391	0	0	0	0	0	0.110513	0.640417
CTP1	Transport Mitochondrial	-0.0007	51.492	0.00661167	1.844	0.0395	1.4027	-0.0002	5.9916	0.0648023	0.0647158	1.1013e-06	1	0.0869565	0	0	0	0	0	0.111984	0.640417
HIS3	Histidine Metabolism	-0.0006	41.956	0.0339784	4.2876	0.0651	1.7004	0	46.2668	0.0648023	0.0647183	1.67161e-05	0	0.0217391	1	0	0	0	1	0.127939	0.640417
HIS2	Histidine Metabolism	-0.0006	59.3844	0.0518866	0.5697	0.0874	0.663	0	10.4769	0.0648023	0.0647193	1.67064e-05	0	0.0217391	1	0	0	0	1	0.123561	0.640417
HIS7	Histidine Metabolism	-0.0006	37.6124	0.0319697	4.5408	0.0661	1.6968	0	29.2758	0.0648023	0.0647194	1.67109e-05	0	0.0217391	1	0	0	0	1	0.125651	0.640417
HIS1	Histidine Metabolism	-0.0006	62.8145	0.045374	1.6198	0.0732	1.4208	0	41.4624	0.0648023	0.0647209	1.67022e-05	0	0.0217391	1	0	0	0	1	0.123709	0.640417
PRO2	Arginine and Proline Metabolism	-0.0006	62.0619	0.0507568	0.7995	0.0826	0.8688	-0.0004	55.6434	0.0648023	0.0647239	1.02083e-06	1	0.0217391	0	0	0	0	0	0.132052	0.640417
ACS2	Pyruvate Metabolism	-0.0005	55.347	0.0315714	4.6828	0.0694	1.521	0.001	69.9853	0.0648023	0.0647349	7.10027e-05	0	0	1	0	0	0	1	0.161583	0.640417
ARO2	Tyrosine Tryptophan and Phenylalanine Metabolism	-0.0005	50.1636	0.0158685	4.6684	0.0406	1.2419	0.0013	84.2766	0.0648023	0.064743	2.6186e-05	0	0.0652174	1	0	0	0	1	0.147442	0.640417
DCD1	Nucleotide Salvage Pathway;Purine and Pyrimidine Biosynthesis	-0.0004	29.264	0.0347114	4.0128	0.0753	1.2628	-0.0019	81.9963	0.0648023	0.0647489	1.40574e-07	0	0.0217391	9	0	9	0	0	0.132824	0.640238
PUT2	Arginine and Proline Metabolism;Glutamate metabolism	-0.0004	54.8615	0.0484201	1.053	0.0807	0.968	0	8.9838	0.0648023	0.0647502	1.34762e-06	3	0	0	0	0	0	0	0.150645	0.640417
ARO1	Tyrosine Tryptophan and Phenylalanine Metabolism	-0.0004	48.7179	0.0371059	3.8962	0.0497	1.3965	0.0003	51.9188	0.0648023	0.0647513	2.60718e-05	0	0.0652174	0	0	0	0	0	0.176751	0.640417
CYR1	Purine and Pyrimidine Biosynthesis	-0.0004	58.9382	0.0470467	1.5385	0.0826	0.864	0.0008	64.328	0.0648023	0.0647519	2.29941e-07	0	0	0	0	0	0	0	0.123243	0.640417
SHM1	Glycine and Serine Metabolism	-0.0004	57.6079	0.0344671	4.0737	0.072	1.44	0.0008	72.6175	0.0648023	0.064753	1.57997e-06	0	0	0	0	0	0	0	0.1171	0.640417
LYS12	Threonine and Lysine Metabolism	-0.0003	50.6451	0.0431573	2.2576	0.0848	0.8184	0.001	81.8448	0.0648023	0.0647609	5.22365e-05	0	0.0217391	1	0	0	0	1	0.160321	0.640417
LYS4	Threonine and Lysine Metabolism	-0.0003	51.94	0.0514486	0.8442	0.09	0.5016	0.001	79.6347	0.0648023	0.0647611	5.22365e-05	0	0.0217391	1	0	0	0	1	0.154519	0.640417
LYS2	Threonine and Lysine Metabolism	-0.0003	52.4086	0.0106476	3.4848	0.0522	1.595	0.001	63.0021	0.0648023	0.0647647	5.21655e-05	0	0.0217391	1	0	0	0	1	0.173913	0.640417
LYS9	Threonine and Lysine Metabolism	-0.0003	49.19	0.0258777	5.611	0.0666	1.6368	0.001	74.3166	0.0648023	0.0647653	5.21654e-05	0	0.0217391	1	0	0	0	1	0.166019	0.640417
LYS1	Threonine and Lysine Metabolism	-0.0003	46.3138	0.043159	2.1204	0.0735	1.4175	0.001	71.3032	0.0648023	0.0647662	5.21638e-05	0	0.0217391	0	0	0	0	0	0.118846	0.640417
FCY1	Purine and Pyrimidine Biosynthesis	-0.0003	51.0328	0.0368901	3.654	0.0728	1.488	-0.0005	58.804	0.0648023	0.0647683	7.38709e-09	0	0	1	0	0	0	1	0.110513	0.640417
THI80	Thiamine Metabolism	-0.0002	47.2608	0.0360832	3.9984	0.0716	1.5196	0.0008	59.9625	0.0648023	0.064776	2.04453e-07	0	0	0	0	0	0	0	0.123161	0.640417
ACO1	Citric Acid Cycle	-0.0001	36.1423	0.0408203	2.43	0.0697	1.5855	0	35.1379	0.0648023	0.064784	1.61241e-08	0	0	0	0	0	0	0	0.123177	0.640417
OSM1	Oxidative Phosphorylation	-0.0001	16.915	0.0143785	4.1325	0.0544	1.548	0.001	83.142	0.0648023	0.064791	2.08369e-07	0	0	0	0	0	0	0	0.133216	0.640417
TYR1	Tyrosine Tryptophan and Phenylalanine Metabolism	-0.0001	12.9688	0.0169252	4.525	0.0563	1.5826	0	8.4864	0.0648023	0.0647929	4.99265e-08	0	0.0217391	15	0	0	0	15	0.131783	0.640417
RIB5	Riboflavin Metabolism	0	27.7872	0.00959086	3.3495	0.0448	1.4934	0.001	83.629	0.0648023	0.0647959	2.04114e-07	0	0	0	0	0	0	0	0.101358	0.640417
RIB4	Riboflavin Metabolism	0	27.302	0.0343883	3.9872	0.0655	1.7226	0.001	81.4	0.0648023	0.0647959	2.04114e-07	0	0	0	0	0	0	0	0.0943344	0.640417
POT1	Fatty Acid Biosynthesis;Fatty Acid Degradation	0	2.499	0.0319953	4.693	0.0683	1.5744	0.001	77.7886	0.0648023	0.0647959	2.04114e-07	0	0	0	0	0	0	0	0.105337	0.640417
FOX2	Fatty Acid Biosynthesis;Fatty Acid Degradation	0	22.8574	0.0358312	3.996	0.0735	1.43	0.001	79.169	0.0648023	0.0647959	2.04114e-07	0	0	0	0	0	0	0	0.105205	0.640417
POX1	Fatty Acid Degradation	0	25.3266	0.0437972	2.1156	0.0805	0.9744	0.001	70.425	0.0648023	0.0647959	2.04114e-07	0	0	0	0	0	0	0	0.113667	0.640417
RIB7	Riboflavin Metabolism	0	42.9345	0.0298176	4.7345	0.0704	1.5768	0.001	78.7033	0.0648023	0.0647959	2.04114e-07	0	0	0	0	0	0	0	0.144175	0.640417
RIB1	Riboflavin Metabolism	0	45.3744	0.0365402	3.6864	0.0811	0.8648	0.001	80.0488	0.0648023	0.0647959	2.04114e-07	0	0	0	0	0	0	0	0.133857	0.640417
STR3	Methionine Metabolism	0	24.83	0.0515599	0.808	0.0878	0.6468	0.001	62.075	0.0648023	0.0647974	2.06222e-07	0	0	1	0	0	0	1	0.124503	0.640417
NMA2	Fatty Acid Biosynthesis	0	30.2499	0.0263349	5.4684	0.0621	1.6225	0.001	71.7417	0.0648023	0.0647974	2.06222e-07	0	0	0	0	0	0	0	0.149013	0.640417
PXA2	Transport Peroxisomal	0	33.7008	0.0402653	3.0144	0.0888	0.387	0.001	66.8394	0.0648023	0.0647974	2.06222e-07	0	0	0	0	0	0	0	0.167265	0.640417
CIT2	Citric Acid Cycle	0	4.4973	0.027412	5.2578	0.068	1.5939	0.001	82.2716	0.0648023	0.0647974	2.06222e-07	0	0	0	0	0	0	0	0.139256	0.640417
PHO8	Folate Metabolism	0	35.6544	0.0152401	4.5318	0.0469	1.5	0.001	70.8341	0.0648023	0.0647974	2.06222e-07	0	0	1	0	0	0	1	0.124332	0.640417
FMN1	Riboflavin Metabolism	0	33.2052	0.0252708	5.2635	0.0589	1.5042	0.001	65.5663	0.0648023	0.0647974	2.06222e-07	0	0	0	0	0	0	0	0.137556	0.640417
CYS3	Methionine Metabolism	0	45.8397	0.0237346	4.5264	0.0586	1.5255	0.001	73.4917	0.0648023	0.0647974	2.06222e-07	0	0	0	0	0	0	0	0.12703	0.640417
ERG6	Sterol Biosynthesis	0	35.1592	0.0534096	0.7956	0.0825	1.0478	0.001	68.1935	0.0648023	0.0647974	2.06042e-07	0	0	0	0	0	0	0	0.130867	0.640417
ERG3	Sterol Biosynthesis	0	48.2258	0.0362096	4.0392	0.0714	1.5729	0.001	62.634	0.0648023	0.0647974	2.06024e-07	0	0	0	0	0	0	0	0.130961	0.640417
ERG2	Sterol Biosynthesis	0	52.8552	0.0458568	1.472	0.0834	0.7708	0.001	67.7232	0.0648023	0.0647974	2.06023e-07	0	0	0	0	0	0	0	0.126566	0.640417
ERG5	Sterol Biosynthesis	0	9.98	0.00810989	2.7088	0.0502	1.4808	0.001	75.6702	0.0648023	0.0647974	2.06006e-07	0	0	0	0	0	0	0	0.120285	0.640417
HPT1	Nucleotide Salvage Pathway	0	21.8724	0.0397605	3.1408	0.0709	1.4241	0	49.6213	0.0648023	0.0647978	2.11034e-09	0	0	3	0	0	0	3	0.171004	0.640417
GLR1	Other Amino Acid Metabolism	0	16.4175	0.0397687	3.0552	0.0726	1.452	0.0014	84.9366	0.0648023	0.0647983	3.11322e-07	0	0	0	0	0	0	0	0.135872	0.640417
BNA6	NAD Biosynthesis	0	11.4747	0.0278371	5.3436	0.0675	1.5974	0.001	66.4392	0.0648023	0.0647986	1.31792e-07	0	0	2	0	0	0	2	0.139058	0.640417
QNS1	NAD Biosynthesis	0	21.3753	0.0343761	3.9429	0.0745	1.441	0.001	75.2031	0.0648023	0.0647986	1.31792e-07	0	0	2	0	0	0	2	0.155902	0.640417
CTA1	Tyrosine Tryptophan and Phenylalanine Metabolism	0	32.7162	0.0320719	4.7151	0.0707	1.5688	0.001	62.1726	0.0648023	0.0647986	1.31792e-07	0	0	0	0	0	0	0	0.151462	0.640417
XPT1	Nucleotide Salvage Pathway	0	20.8782	0.028473	5.1375	0.0662	1.7072	-0.0002	24.83	0.0648023	0.0647988	8.9118e-08	0	0	0	0	0	0	0	0.120817	0.640417
COQ5	Quinone Biosynthesis	0	34.1757	0.0575852	0.4123	0.0994	0.18	0	32.2205	0.0648023	0.0647988	7.31989e-08	0	0	2	0	0	0	2	0.1337	0.640417
COQ3	Quinone Biosynthesis	0	31.7312	0.0401333	3.007	0.0772	1.3261	0	16.9218	0.0648023	0.0647988	7.31989e-08	0	0	2	0	0	0	2	0.129401	0.640417
COQ6	Quinone Biosynthesis	0	29.754	0.0512223	0.84	0.0886	0.5796	0	7.9872	0.0648023	0.0647988	7.31989e-08	0	0	2	0	0	0	2	0.127263	0.640417
DIM1	Quinone Biosynthesis	0	13.4649	0.0356343	4.0334	0.0742	1.4204	0	24.3334	0.0648023	0.0647988	7.31989e-08	0	0	2	0	0	0	2	0.129409	0.640417
PAD1	Quinone Biosynthesis	0	12.47	0.0610545	0.1776	0.0977	0.0464	0	40.4998	0.0648023	0.0647988	7.31989e-08	0	0	2	0	0	0	2	0.127409	0.640417
CEM1	Fatty Acid Biosynthesis	0	5.4956	0.049327	1.1058	0.0842	0.6336	0	1.4997	0.0648023	0.0647988	7.31989e-08	0	0	0	0	0	0	0	0.143083	0.640417
GAL10	Galactose metabolism	0	42.441	0.0329068	4.4253	0.0692	1.6356	0	26.8056	0.0648023	0.0647988	7.31989e-08	0	0	0	0	0	0	0	0.112722	0.640417
GAL1	Galactose metabolism	0	4.996	0.0309576	4.6592	0.0671	1.6465	0	16.4241	0.0648023	0.0647988	7.31989e-08	0	0	0	0	0	0	0	0.110255	0.640417
PPT2	Pantothenate and CoA Biosynthesis	0	19.888	0.0360714	3.9942	0.0775	1.305	0	18.8974	0.0648023	0.0647997	7.31853e-08	0	0	0	0	0	0	0	0.118863	0.640417
NMA1	NAD Biosynthesis	0	38.5554	0.0360167	3.9162	0.0729	1.449	0.001	78.2376	0.0648023	0.0648001	1.33699e-07	0	0	0	0	0	0	0	0.146534	0.640417
RNR1	Nucleotide Salvage Pathway	0	23.3496	0.0233959	4.7128	0.0542	1.4508	0.001	66.01	0.0648023	0.0648009	1.33889e-07	0	0	0	0	0	0	0	0.131377	0.640417
IDP3	Citric Acid Cycle	0	15.4287	0.0536336	0.588	0.0901	0.5945	0.001	74.768	0.0648023	0.064801	1.33827e-07	0	0	0	0	0	0	0	0.118483	0.640417
FAA2	Fatty Acid Biosynthesis	0	17.9064	0.0281817	5.254	0.0734	1.42	0.001	83.997	0.0648023	0.064801	1.33827e-07	0	0	1	0	0	0	1	0.138316	0.640417
AGP2	Transport Extracellular	0	1	0.0361138	3.92	0.078	1.152	0	15.438	0.0648023	0.0648012	7.38421e-08	0	0	4	0	0	0	4	0.148139	0.640417
FOL1	Folate Metabolism	0	44.8903	0.0423655	2.3288	0.0811	1.0855	0	25.818	0.0648023	0.0648012	7.38421e-08	0	0	1	0	0	0	1	0.154001	0.640417
IDP1	Citric Acid Cycle	0	28.7738	0.0306914	4.8132	0.0652	1.72	0	14.4449	0.0648023	0.0648016	3.44351e-09	0	0	0	0	0	0	0	0.140442	0.640417
MCY1	Cysteine Metabolism	0	10.9758	0.0524616	0.6656	0.0852	0.6948	0	18.4001	0.0648023	0.0648018	3.06685e-09	0	0.0217391	0	0	0	0	0	0.13377	0.640417
MDH3	Oxidative Phosphorylation	0	17.409	0.0240606	4.865	0.0592	1.5322	0	13.9496	0.0648023	0.0648023	3.33067e-16	0	0	0	0	0	0	0	0.138207	0.640417
SUC2	Alternate Carbon Metabolism	0	3.9976	0.0465139	1.41	0.081	0.8601	0	13.4514	0.0648023	0.0648023	-4.16334e-17	0	0	0	0	0	0	0	0.019468	0.640417
GSH1	Other Amino Acid Metabolism	0	10.4769	0.0254787	5.46	0.062	1.6725	0	53.3337	0.0648023	0.0648023	1.11022e-16	0	0	0	0	0	0	0	0.107545	0.640417
LCB2	Sphingolipid Metabolism	0	47.7434	0.0353513	4.03	0.0705	1.5232	0	2.499	0.0648023	0.0648023	1.38778e-16	0	0	0	0	0	0	0	0.0931469	0.640417
TSC10	Sphingolipid Metabolism	0	0.5	0.0325767	4.43	0.0749	1.4355	0	40.0059	0.0648023	0.0648023	1.11022e-16	0	0	0	0	0	0	0	0.0909091	0.640417
XYL2	Xylose Metabolism	0	41.4624	0.0263424	5.5744	0.0653	1.6498	0	33.6736	0.0648023	0.0648023	2.08167e-16	0	0	0	0	0	0	0	0.0920277	0.640417
XKS1	Xylose Metabolism	0	28.2777	0.024919	4.9368	0.0611	1.6384	0	0.9998	0.0648023	0.0648023	2.63678e-16	0	0	0	0	0	0	0	0.0964951	0.640417
GSH2	Other Amino Acid Metabolism	0	22.3605	0.0505483	0.9108	0.0897	0.4494	0	47.2224	0.0648023	0.0648023	-1.11022e-16	0	0	0	0	0	0	0	0.10362	0.640417
PHO3	Thiamine Metabolism	0	9.4848	0.0179746	5.154	0.0558	1.4552	0.0005	54.7568	0.0648023	0.0648023	5.55112e-17	0	0	0	0	0	0	0	0.0218572	0.640417
SUR2	Sphingolipid Metabolism	0	26.8056	0.00671428	2.5494	0.0385	1.0557	0	14.94	0.0648023	0.0648023	1.249e-16	0	0	0	0	0	0	0	0.0950506	0.640417
ARO7	Tyrosine Tryptophan and Phenylalanine Metabolism	0	31.2354	0.0240486	4.6074	0.0519	1.5596	0	2.9982	0.0648023	0.0648026	2.54847e-05	2	0.0434783	0	0	0	0	0	0.112523	0.640417
CRC1	Transport Mitochondrial	0	40.014	0.0245566	4.6755	0.0717	1.476	0.001	69.5156	0.0648023	0.0648029	2.07013e-07	1	0	0	0	0	0	0	0.142639	0.640417
GPH1	Alternate Carbon Metabolism	0	8.9856	0.036885	3.9337	0.0707	1.5696	-0.0002	37.1025	0.0648023	0.064803	2.63703e-07	0	0	0	0	0	0	0	0.118019	0.640417
MET3	Cysteine Metabolism	0	8.4864	0.0340324	4.2479	0.071	1.476	0	23.3449	0.0648023	0.064803	1.8884e-10	0	0	0	0	0	0	0	0.126464	0.640417
FUR1	Purine and Pyrimidine Biosynthesis	0	44.397	0.0208587	4.8672	0.0614	1.596	0	28.7796	0.0648023	0.0648032	4.46525e-12	0	0	0	0	0	0	0	0.129941	0.640417
IDH1	Citric Acid Cycle	0	38.0765	0.0405693	2.4633	0.0818	0.8554	0	27.7928	0.0648023	0.0648032	2.32205e-11	0	0	2	0	0	0	2	0.158876	0.640417
GPM1	GlycolysisGluconeogenesis	0	18.8974	0.0342502	4.114	0.0649	1.7143	0	12.9558	0.0648023	0.0648033	3.53809e-12	0	0	0	0	0	0	0	0.126787	0.640417
NPT1	NAD Biosynthesis	0	3.4979	0.0243186	4.6598	0.0635	1.6191	0	34.1619	0.0648023	0.0648033	3.5381e-12	0	0	0	0	0	0	0	0.0704314	0.640417
FMT1	Folate Metabolism	0	14.931	0.032891	4.429	0.0701	1.5656	0	36.1204	0.0648023	0.0648033	3.53785e-12	0	0	0	0	0	0	0	0.103809	0.640417
URA4	Purine and Pyrimidine Biosynthesis	0	24.3334	0.0584718	0.3942	0.0991	0.2442	0	44.352	0.0648023	0.0648033	3.53763e-12	0	0	0	0	0	0	0	0.135235	0.640417
FAD1	Riboflavin Metabolism	0	11.9712	0.0343996	3.9058	0.0806	0.9625	0	17.91	0.0648023	0.0648033	3.53781e-12	0	0	0	0	0	0	0	0.151393	0.640417
FLX1	Transport Mitochondrial	0	19.3908	0.040927	2.5599	0.0747	1.292	0	7.488	0.0648023	0.0648033	3.5378e-12	0	0	0	0	0	0	0	0.139479	0.640417
PHO11	Riboflavin Metabolism	0	1.9992	0.0462823	1.53	0.0837	0.6304	0	28.2834	0.0648023	0.0648033	3.53788e-12	0	0	1	0	0	0	1	0.0385057	0.640417
CAT2	Alanine and Aspartate Metabolism;Glutamate metabolism	0	26.3092	0.0385391	3.3376	0.0801	1.1178	0	5.4923	0.0648023	0.0648033	3.53778e-12	0	0	0	0	0	0	0	0.160043	0.640417
FOL2	Folate Metabolism	0	5.994	0.0461348	1.368	0.083	0.814	0	39.512	0.0648023	0.0648033	3.53784e-12	0	0	1	0	0	0	1	0.126246	0.640417
RNR2	Nucleotide Salvage Pathway	0	23.8416	0.0251727	5.1678	0.0547	1.4848	0	15.9328	0.0648023	0.0648033	4.48866e-10	0	0	0	0	0	0	0	0.111879	0.640417
GET3	Folate Metabolism	0	25.8128	0.0371625	3.5133	0.0732	1.4478	0	23.8368	0.0648023	0.0648047	4.81865e-10	0	0	0	0	0	0	0	0.118606	0.640417
SUR4	Fatty Acid Biosynthesis	0	6.9916	0.0281464	5.3798	0.0638	1.638	0	6.9888	0.0648023	0.0648047	4.81865e-10	0	0	0	0	0	0	0	0.121392	0.640417
NPY1	Fatty Acid Biosynthesis	0	18.4001	0.0500941	1.0192	0.0878	0.6231	0	46.7495	0.0648023	0.0648047	4.81866e-10	0	0	0	0	0	0	0	0.129871	0.640417
CAB1	Pantothenate and CoA Biosynthesis	0	30.7396	0.020515	4.9987	0.0575	1.4749	0	11.4701	0.0648023	0.0648047	4.81865e-10	0	0	0	0	0	0	0	0.102782	0.640417
FAT1	Fatty Acid Biosynthesis;Transport Peroxisomal	0	1.4997	0.0273418	5.271	0.0656	1.72	0	48.167	0.0648023	0.0648047	4.81866e-10	0	0	1	0	0	0	1	0.123392	0.640417
CYS4	Glycine and Serine Metabolism	0	37.125	0.0178709	4.9392	0.0608	1.6653	0	37.5668	0.0648023	0.0648058	6.8637e-09	3	0	0	0	0	0	0	0.118168	0.640417
PSD2	Phospholipid Biosynthesis	0.0001	2.9982	0.0347343	3.9672	0.0697	1.5504	0	31.7376	0.0648023	0.0648094	7.42975e-08	0	0	1	0	0	0	1	0.150773	0.640417
ATH1	Alternate Carbon Metabolism	0.0001	40.9688	0.0359042	3.9032	0.0766	1.3172	0	56.12	0.0648023	0.0648095	7.43666e-08	0	0	1	0	0	0	1	0.14428	0.640417
AMD1	Nucleotide Salvage Pathway;Purine and Pyrimidine Biosynthesis	0.0001	20.3811	0.0246834	4.7188	0.0665	1.7085	0	29.766	0.0648023	0.0648103	2.28222e-09	0	0	0	0	0	0	0	0.141067	0.640417
MIS1	Folate Metabolism	0.0001	15.9232	0.030217	4.8427	0.0735	1.43	0.001	80.6142	0.0648023	0.0648119	3.21664e-07	1	0	1	0	0	0	1	0.139946	0.640417
MTD1	Folate Metabolism	0.0001	39.0418	0.0244486	4.8118	0.0646	1.6644	-0.0002	39.0181	0.0648023	0.0648132	2.26261e-07	0	0	0	0	0	0	0	0.11025	0.640417
ADE12	Purine and Pyrimidine Biosynthesis	0.0001	13.9496	0.0434505	2.076	0.0802	1.122	0.001	82.6801	0.0648023	0.0648134	3.26761e-05	2	0.108696	0	0	0	0	0	0.160893	0.640417
ICL1	Anaplerotic reactions	0.0001	7.9872	0.0323716	4.368	0.0738	1.4875	-0.0001	45.7746	0.0648023	0.0648149	2.53367e-07	1	0	0	0	0	0	0	0.134384	0.640417
AAT2	Alanine and Aspartate Metabolism;Arginine and Proline Metabolism;Tyrosine Tryptophan and Phenylalanine Metabolism	0.0001	39.52	-0.0852487	0.0245	-0.0129	1.0458	0.0074	56.674	0.0648023	0.064819	3.16967e-05	18	0.282609	25	0	11	5	9	0.761799	0.633758
GLY1	Threonine and Lysine Metabolism	0.0002	34.664	0.0630157	0.0687	0.1055	0.0693	0	34.65	0.0648023	0.0648245	3.15475e-06	3	0.0434783	0	0	0	0	0	0.11313	0.640417
ARO9	Tyrosine Tryptophan and Phenylalanine Metabolism	0.0002	40.4916	0.0368602	3.9936	0.0766	1.4111	-0.0002	51.429	0.0648023	0.0648333	7.96608e-06	0	0.0217391	0	0	0	0	0	0.130958	0.640417
PHA2	Tyrosine Tryptophan and Phenylalanine Metabolism	0.0002	49.6718	0.00543208	1.5444	0.0436	1.5696	-0.0002	57.2418	0.0648023	0.0648337	5.13308e-06	0	0.0217391	0	0	0	0	0	0.126717	0.640417
PDX3	Pyridoxine Metabolism	0.0003	6.4922	0.032891	4.3962	0.0701	1.5456	-0.0002	52.8768	0.0648023	0.0648442	1.71914e-07	0	0	0	0	0	0	0	0.152045	0.640417
ARO3	Tyrosine Tryptophan and Phenylalanine Metabolism	0.0003	61.6192	0.0507825	0.9259	0.0929	0.2431	-0.0002	19.888	0.0648023	0.0648449	5.35699e-07	0	0	0	0	0	0	0	0.105684	0.640417
GUA1	Purine and Pyrimidine Biosynthesis	0.0003	46.7685	0.0164507	4.6296	0.0638	1.6214	0.006	64.9992	0.0648023	0.0648459	2.18558e-05	0	0.0434783	3	0	0	0	3	0.111022	0.640417
PIK1	Phospholipid Biosynthesis	0.0003	36.63	0.0284996	4.9434	0.064	1.7138	-0.0002	57.6436	0.0648023	0.0648468	9.90686e-08	0	0	0	0	0	0	0	0.13294	0.640417
ABZ1	Folate Metabolism	0.0003	7.488	0.0311437	4.5752	0.0673	1.6376	-0.0002	25.3215	0.0648023	0.0648477	9.91363e-08	0	0	0	0	0	0	0	0.132362	0.640417
ANT1	Transport Peroxisomal	0.0003	43.9126	0.0435013	1.8128	0.0833	0.6912	-0.0002	50.5009	0.0648023	0.0648477	9.91363e-08	0	0	0	0	0	0	0	0.136009	0.640417
OAC1	Transport Mitochondrial	0.0004	14.4391	0.0868679	0.0244	0.0808	1.1448	-0.0001	22.8574	0.0648023	0.0648507	2.71373e-06	2	0	0	0	0	0	0	0.122375	0.640417
YAT1	Alanine and Aspartate Metabolism	0.0004	61.214	0.0536587	0.4945	0.1003	0.286	0.001	76.0558	0.0648023	0.0648587	2.72725e-07	1	0.108696	1	0	0	0	1	0.173025	0.640417
AGX1	Glycine and Serine Metabolism	0.0005	53.702	0.0205189	5.005	0.0572	1.5392	-0.0003	4.994	0.0648023	0.0648608	2.61594e-07	1	0	0	0	0	0	0	0.155609	0.640417
SER1	Glycine and Serine Metabolism;Pyridoxine Metabolism	0.0005	56.7099	-0.0513461	0.8358	0.0235	1.1925	0.001	72.1644	0.0648023	0.0648628	8.74635e-07	8	0.456522	5	0	0	4	1	0.163168	0.640417
SER2	Glycine and Serine Metabolism	0.0005	54.1791	-0.0492757	1.1194	0.019	1.1288	0.001	67.2672	0.0648023	0.0648636	9.01845e-07	9	0.456522	5	0	0	4	1	0.161342	0.640417
SFC1	Transport Mitochondrial	0.0005	57.1238	0.0533334	0.4752	0.1329	0.0243	0.002	81.2928	0.0648023	0.0648641	1.17989e-06	1	0	0	0	0	0	0	0.0992271	0.640417
ADH3	Glycerolipid Metabolism	0.0005	58.08	0.0341566	4.3672	0.0702	1.541	0	17.416	0.0648023	0.0648652	0.00010025	10	0	2	0	0	1	1	0.137837	0.640417
APA1	Cysteine Metabolism;Purine and Pyrimidine Biosynthesis	0.0005	53.3119	0.0314103	4.7376	0.0668	1.6055	0	52.3979	0.0648023	0.0648659	3.70506e-07	1	0.195652	0	0	0	0	0	0.116594	0.640417
ASP1	Asparagine metabolism	0.0005	32.2205	0.0409931	2.31	0.0833	0.7371	0	4.4955	0.0648023	0.0648668	7.59887e-06	1	0	0	0	0	0	0	0.154488	0.640417
CTT1	Tyrosine Tryptophan and Phenylalanine Metabolism	0.0006	43.4192	0.096831	0.0243	0.1292	0.0242	0	12.465	0.0648023	0.0648798	2.05637e-06	0	0	35	0	0	35	0	0.129412	0.640417
PSD1	Phospholipid Biosynthesis	0.0007	55.8095	0.0408122	2.448	0.0774	1.2555	0.0004	31.248	0.0648023	0.0648967	1.25265e-07	0	0.0434783	20	0	18	0	2	0.14136	0.640131
SHM2	Glycine and Serine Metabolism	0.0008	63.2544	0.0361496	3.9556	0.071	1.5276	-0.0005	45.3008	0.0648023	0.0649103	4.71542e-06	6	0	0	0	0	0	0	0.133358	0.640417
ALD4	Other Amino Acid Metabolism;Tyrosine Tryptophan and Phenylalanine Metabolism	0.0009	60.3	0.0357262	3.9237	0.0796	1.1152	0	30.752	0.0648023	0.0649161	0.000107171	11	0	2	0	0	1	1	0.138734	0.640417
GDH2	Glutamate metabolism	0.0013	65.898	0.0261418	5.3926	0.0606	1.5768	0.0054	66.2751	0.0648023	0.064972	2.01936e-06	6	0	0	0	0	0	0	0.129708	0.640417
GLC3	Alternate Carbon Metabolism	0.0013	66.243	0.0174707	4.8087	0.0546	1.53	0	54.279	0.0648023	0.0649724	0.000116269	0	0	1	0	0	0	1	0.147512	0.640417
MDH1	Oxidative Phosphorylation	0.0014	65.9316	0.107114	0.0242	0.1083	0.0912	-0.0003	56.9205	0.0648023	0.0649866	4.19332e-06	4	0.0434783	3	0	0	3	0	0.163036	0.640417
MET17	Methionine Metabolism	0.002	65.6928	0.0292418	4.992	0.0639	1.6502	0.001	73.8492	0.0648023	0.0650677	3.0457e-06	3	0.217391	1	0	0	0	1	0.161179	0.640417
LEU4	Valine Leucine and Isoleucine Metabolism	0.0023	68.7024	0.0552287	0.5325	0.0959	0.3472	0	49.14	0.0648023	0.0650987	2.60979e-06	4	0	0	0	0	0	0	0.161719	0.640417
PDB1	Folate Metabolism;GlycolysisGluconeogenesis	0.0025	66.3336	0.0817671	0.0241	0.097	0.2847	-0.0004	21.3753	0.0648023	0.0651236	3.82998e-06	12	0	0	0	0	0	0	0.137333	0.640417
CAR2	Arginine and Proline Metabolism	0.0026	71.4132	0.0357702	4.251	0.0723	1.5104	-0.0001	20.8782	0.0648023	0.0651368	1.99491e-06	7	0.0869565	2	0	0	1	1	0.139634	0.640417
LAT1	GlycolysisGluconeogenesis	0.0026	71.1268	0.0717722	0.024	0.0887	0.62	0	10.9736	0.0648023	0.0651426	3.71076e-06	12	0	0	0	0	0	0	0.168917	0.640417
STR2	Methionine Metabolism	0.003	73.4612	0.0498918	1.4025	0.0772	1.1376	0	38.0457	0.0648023	0.0651942	8.37984e-07	5	0	0	0	0	0	0	0.123178	0.640417
PRO3	Arginine and Proline Metabolism	0.0034	75.3053	0.0214151	4.674	0.0634	1.65	-0.0005	65.1774	0.0648023	0.0652387	0.000102535	7	0.0869565	1	0	0	1	0	0.116973	0.640417
GAL7	Galactose metabolism	0.0034	75.0022	0.0346769	4.0365	0.0695	1.58	0.0001	30.256	0.0648023	0.065249	0.000347978	0	0	0	0	0	0	0	0.134212	0.640417
THR1	Glycine and Serine Metabolism	0.0049	72.6373	0.0616163	0.1125	0.1057	0.069	0	3.9968	0.0648023	0.0654437	1.0495e-05	27	0.0434783	0	0	0	0	0	0.110972	0.640417
THR4	Threonine and Lysine Metabolism	0.005	71.9015	0.0353708	3.9468	0.0671	1.6289	0	50.0616	0.0648023	0.0654494	1.04911e-05	27	0.0434783	0	0	0	0	0	0.102253	0.640417
IRC7	Methionine Metabolism	0.0052	73.242	0.0468098	1.3986	0.084	0.7854	0.005	69.167	0.0648023	0.0654817	7.79153e-06	11	0.0434783	0	0	0	0	0	0.122712	0.640417
PUT1	Arginine and Proline Metabolism	0.0052	72.352	0.030137	4.8438	0.0737	1.4098	0.0041	71.6095	0.0648023	0.0654818	1.30636e-05	16	0.108696	2	0	0	2	0	0.124696	0.640417
MET16	Cysteine Metabolism	0.0053	72.8826	0.0433679	1.995	0.0854	0.7258	0.0009	76.4732	0.0648023	0.0654914	1.48028e-05	3	0.23913	2	0	0	2	0	0.174118	0.640417
GCV3	Folate Metabolism;Glycine and Serine Metabolism	0.0053	72.7944	0.0193635	5.0592	0.0728	1.4144	0.0041	71.442	0.0648023	0.0654935	4.8994e-05	25	0.456522	14	3	6	5	0	0.285851	0.638477
MET14	Cysteine Metabolism	0.0054	72.8161	0.0362662	4.0217	0.0807	1.0034	0.0009	63.8685	0.0648023	0.0655072	1.50678e-05	3	0.23913	2	0	0	2	0	0.171861	0.640417
MDH2	Oxidative Phosphorylation	0.0055	72.7402	0.104079	0.0239	0.1064	0.1135	0.014	28.203	0.0648023	0.0655178	6.40564e-05	61	0.217391	3	0	0	3	0	0.160644	0.640417
MET22	Cysteine Metabolism	0.0058	72.1206	0.0465134	1.4823	0.0933	0.4876	0	22.3605	0.0648023	0.0655552	1.53859e-05	3	0.23913	2	0	0	2	0	0.12439	0.640417
MET2	Methionine Metabolism	0.0061	72.2844	0.0391658	3.06	0.0732	1.419	0.001	77.3892	0.0648023	0.0656018	7.58821e-06	6	0.217391	0	0	0	0	0	0.152632	0.640417
ADE3	Folate Metabolism	0.0067	72.2931	0.0359754	3.7929	0.1	0.1582	0.0079	53.5464	0.0648023	0.0656672	5.71648e-05	24	0.326087	29	0	24	5	0	0.112169	0.634711
BPH1	Transport Extracellular	0.0092	60.1299	-0.0485246	1.4322	-0.068	1.6017	-0.0133	31.4116	0.0648023	0.0659951	4.73958e-05	26	0	49	1	48	0	0	0.690067	0.637988
LPD1	Citric Acid Cycle;Glycine and Serine Metabolism;GlycolysisGluconeogenesis	0.0097	60.241	0.0326355	4.4426	0.0728	1.4162	0.0129	32.9462	0.0648023	0.06606	4.13602e-05	25	0.456522	38	4	14	20	0	0.778307	0.634315
PMP1	Transport Extracellular	0.0129	46.3752	0.0352748	3.9889	0.084	0.9078	-0.0005	59.2614	0.0648023	0.066489	7.26321e-05	100	0.586957	46	1	35	5	5	0.286168	0.639586
ILV1	Threonine and Lysine Metabolism	0.0148	38.7128	0.0252164	5.2497	0.0652	1.701	-0.0005	55.1779	0.0648023	0.0667373	6.35721e-05	32	0.0217391	0	0	0	0	0	0.141583	0.640417
ACH1	Pyruvate Metabolism	0.0152	35.9918	0.0448015	1.611	0.0877	0.5916	0.0122	34.9624	0.0648023	0.0667933	6.55439e-05	26	0.391304	4	0	3	0	1	0.149026	0.632252
FUM1	Oxidative Phosphorylation	0.0164	33.3975	-0.00184441	0.4551	0.0352	0.8526	0.0354	0.1482	0.0648023	0.0669493	6.5314e-05	36	0.369565	28	0	26	2	0	0.167375	0.639633
AAH1	Nucleotide Salvage Pathway	0.0171	31.614	-0.0439639	1.6107	0.0067	0.4254	0.0219	6.9012	0.0648023	0.0670398	2.18352e-05	29	0	24	0	24	0	0	0.159164	0.636329
MAE1	Anaplerotic reactions	0.0188	26.1001	0.0995036	0.0238	0.1593	0.0241	0.0055	67.716	0.0648023	0.0672672	3.23371e-05	61	0.0869565	37	0	25	5	7	0.224008	0.637398
ILV6	Valine Leucine and Isoleucine Metabolism	0.026	12.2492	0.0154411	4.7794	0.0412	1.533	-0.0004	60.8965	0.0648023	0.0682193	0.000171832	99	0.0652174	0	0	0	0	0	0.153775	0.640417
ILV5	Pantothenate and CoA Biosynthesis;Valine Leucine and Isoleucine Metabolism	0.0261	12.4992	0.0270268	5.4208	0.0549	1.4875	-0.0004	59.6564	0.0648023	0.0682226	0.000173373	93	0.0652174	1	0	0	0	1	0.152629	0.640417
ILV3	Valine Leucine and Isoleucine Metabolism	0.0263	12.285	0.0252721	5.2192	0.0504	1.5574	-0.0004	56.5384	0.0648023	0.0682568	0.00017463	91	0.0652174	0	0	0	0	0	0.155885	0.640417
GLN1	Glutamine Metabolism	0.0303	7.4229	-0.05867	0.352	0.0101	0.7686	0.0002	48.6486	0.0648023	0.068786	0.000373936	126	0.717391	1	0	0	1	0	0.137151	0.640417
ALD6	Tyrosine Tryptophan and Phenylalanine Metabolism	0.0321	6.1332	-0.0316051	4.5924	-0.0413	1.338	-0.0162	19.728	0.0648023	0.0690343	0.000564681	80	0.26087	60	0	58	0	2	0.720979	0.635032
DUR1_2	Nitrogen Metabolism	0.0326	5.3128	0.0334325	4.3575	0.0749	1.4178	-0.0015	84.4118	0.0648023	0.0691025	0.000110715	74	0	0	0	0	0	0	0.137594	0.640417
HOM6	Glycine and Serine Metabolism	0.0335	4.922	0.0303508	4.8216	0.0635	1.631	0.001	69.0606	0.0648023	0.0692127	0.000117048	87	0.26087	1	0	0	0	1	0.164123	0.640417
HOM3	Alanine and Aspartate Metabolism	0.0344	4.5969	0.053298	0.7004	0.0862	0.609	0.001	76.923	0.0648023	0.0693366	0.000123046	90	0.26087	0	0	0	0	0	0.139743	0.640417
HOM2	Alanine and Aspartate Metabolism	0.0348	3.8048	0.0423108	2.2545	0.0864	0.6169	0.001	84.175	0.0648023	0.069389	0.000123756	90	0.26087	1	0	0	0	1	0.143336	0.640417
GPD1	Glycerolipid Metabolism	0.0373	2.2932	0.0326501	4.4137	0.0701	1.5453	0.0002	58.116	0.0648023	0.0697319	0.000357242	126	0.130435	11	0	10	1	0	0.101835	0.640348
FPS1	Transport Extracellular	0.0381	2.4931	0.0524853	0.6624	0.0836	0.722	0.0002	0.5	0.0648023	0.0698398	0.000359525	128	0	1	0	0	1	0	0.13049	0.640417
CAR1	Arginine and Proline Metabolism	0.0392	1.9035	0.0391096	3.0646	0.0893	0.5768	0.0193	12.9228	0.0648023	0.0699772	0.000117924	96	0.717391	4	1	0	3	0	0.0980627	0.629976
BAT2	Valine Leucine and Isoleucine Metabolism	0.0397	1.8644	0.0604247	0.1989	0.1059	0.0687	-0.0005	60.417	0.0648023	0.0700526	0.000278365	133	0.0652174	0	0	0	0	0	0.146389	0.640417
GRE3	Alternate Carbon Metabolism;Arabinose Metabolism;Glycerolipid Metabolism;Xylose Metabolism	0.0466	0.4522	0.260766	0.0237	0.2946	0.024	0.0001	32.6964	0.0648023	0.0709788	0.00321137	221	0	25	0	0	5	20	0.268562	0.640417
GLT1	Glutamate metabolism	0.0626	0.048	0.0646251	0.0684	0.1207	0.0239	0.0026	80.288	0.0648023	0.073167	0.00035687	166	0.695652	11	0	10	1	0	0.181448	0.638821
MIR1	Transport Mitochondrial	0.0641	0.0251	-0.0500323	0.7917	0.0696	1.5481	0.0295	1.911	0.0648023	0.073371	0.00048122	182	0.630435	38	0	29	6	3	0.572843	0.623766
ATP8	Oxidative Phosphorylation	0.0693	0.0478	-0.0604397	0.3924	-0.0854	1.2168	0.0994	0.0251	0.0648023	0.0740904	0.00063934	206	0.913043	32	14	9	8	1	0.211837	0.580119
RPE1	Pentose Phosphate Pathway	0.0697	0.025	0.10028	0.0236	0.15	0.0238	0	38.5242	0.0648023	0.0741542	0.00129553	139	0.326087	12	0	7	5	0	0.153817	0.63986
ZWF1	Pentose Phosphate Pathway	0.0703	0.0249	0.0458041	1.4924	0.0809	1.0148	0.0006	58.5882	0.0648023	0.0742373	0.00129995	127	0.0652174	5	0	0	5	0	0.116069	0.640417
COBB	Oxidative Phosphorylation	0.0762	0.0248	-0.034552	4.4198	-0.0627	1.5249	0.099	0.025	0.0648023	0.0750556	0.000689786	240	0.913043	35	19	8	7	1	0.579084	0.581856
COX1	Oxidative Phosphorylation	0.0763	0.0247	-0.0241645	4.818	-0.0471	1.5232	0.099	0.0249	0.0648023	0.075072	0.000691516	240	0.913043	35	19	8	7	1	0.567448	0.581856
SOR1	Alternate Carbon Metabolism	0.1061	0.0246	0.260699	0.0235	0.3255	0.0237	0	42.9084	0.0648023	0.0792787	0.0026449	208	0	2	0	0	1	1	0.193175	0.640417
GLK1	GlycolysisGluconeogenesis	0.1145	0.0245	0.0528385	0.53	0.0833	0.679	0	1.9992	0.0648023	0.0804923	0.00404788	180	0	0	0	0	0	0	0.174681	0.640417
PFK1	GlycolysisGluconeogenesis	0.3021	0.0244	0.304907	0.0234	0.3107	0.0236	0.0128	31.913	0.0648023	0.109874	0.0816669	905	0.956522	60	1	5	53	1	0.0859906	0.146159
FBA1	GlycolysisGluconeogenesis	0.3057	0.0243	0.364164	0.0233	0.3706	0.0235	-0.0129	31.8474	0.0648023	0.110474	0.0820458	916	0.956522	64	0	9	53	2	0.0770549	0.146159
PGI1	GlycolysisGluconeogenesis	0.4795	0.0242	1.13368	0.0232	1.6083	0.0234	0.2191	0.0248	0.0648023	0.141843	0.048057	1522	0.891304	59	1	12	46	0	0.249129	0.464409
TPI1	GlycolysisGluconeogenesis	0.5378	0.0241	0.565506	0.0231	0.7032	0.0233	-0.018	14.0744	0.0648023	0.153242	0.0778473	1629	0.913043	67	0	5	58	4	-0.1968	0.154793
