## Supplementary material for "Genetic buffering and potentiation in metabolism": Table S2

### Sheet: Sheet 1
Table S2
	Function	θ Score	Adjusted p	FitnessCost	Pleiotropy	Rewiring Flux in mutant
		θ score; θ <0 potentiator, variability of mutant is smaller than wild-type; θ >0 buffer, variability of mutant is bigger than wild-type		FBA-based fitness of the corresponding mutant	How important is the particular enzyme to get biomass components	Euclidean distance of FBA steady-state flux to wild-type. Indicates how much metabolic adjustment is originated by the mutation
YPD (glucose)				Fitness wild-type: 0.640417198529328
PGK1	GlycolysisGluconeogenesis	-0.270336610057875	0.0252	0.104177334543438	0.956521739130435	0.100761734309002	phosphoglycerate kinase
GLT1	Glutamate metabolism	0.0625817512130136	0.048	0.638820638820638	0.695652173913043	0.000930809184021159	GLuTamate synthase
MIR1	Transport Mitochondrial	0.06406209493656	0.0251	0.623766389628427	0.630434782608696	0.00964603437871724	Mitochondrial Import Receptor
ATP8	Oxidative Phosphorylation	0.069265744315132	0.0478	0.580119340837319	0.91304347826087	0.0110644526971551	ATP synthase
RPE1	Pentose Phosphate Pathway	0.0697262235257003	0.025	0.639859566631024	0.326086956521739	0.000529208123969938	ribulose-phosphate 3-epimerase RPE1
ZWF1	Pentose Phosphate Pathway	0.0703250932859448	0.0249	0.640417198529329	0.0652173913043478	0.000673969147082445	glucose-6-phosphate dehydrogenase
COBB	Oxidative Phosphorylation	0.0762078050658984	0.0248	0.581855769456851	0.91304347826087	0.0108200406823594	CytochrOme B
COX1	Oxidative Phosphorylation	0.0763258460670711	0.0247	0.581855769456851	0.91304347826087	0.0108200406823594	Cytochrome c OXidase
SOR1	Alternate Carbon Metabolism	0.106070487933657	0.0246	0.640417198529332	0	0.000534456811867703	Sorbitol dehydrogenase
GLK1	GlycolysisGluconeogenesis	0.114504664925039	0.0245	0.640417198529331	0	0.000267239437076727	glucokinase
PFK1	GlycolysisGluconeogenesis	0.302125813198149	0.0244	0.146158531942595	0.956521739130435	0.0960487012403306	6-phosphofructokinase subunit alpha
FBA1	GlycolysisGluconeogenesis	0.305676186026933	0.0243	0.146158531942596	0.956521739130435	0.096044905494783	fructose-bisphosphate aldolase FBA1
PGI1	GlycolysisGluconeogenesis	0.479476322337339	0.0242	0.464408815173755	0.891304347826087	0.0331092369358335	glucose-6-phosphate isomerase PGI1
TPI1	GlycolysisGluconeogenesis	0.537780157846411	0.0241	0.154792747089914	0.91304347826087	0.0667837611032869	triose-phosphate isomerase TPI1
YPG (galactose)				Fitness wild-type: 0.378577117358905
PMP1	Transport Extracellular	-0.316612895390534	0.0254	0.150915756752101	0.934782608695652	0.0952182632704356
FBA1	GlycolysisGluconeogenesis	-0.193734827745515	0.0253	0.0944210438407053	0.956521739130435	0.109497375371207
PFK1	GlycolysisGluconeogenesis	-0.193493731400407	0.0252	0.0944210438407053	0.956521739130435	0.109498561572921
PGK1	GlycolysisGluconeogenesis	-0.16410164007673	0.0251	0.0946035615165024	0.956521739130435	0.10950366689008
GAL1	Galactose metabolism	-0.131555810302804	0.025	0.0816126815290371	0.956521739130435	0.110338545959882
GAL10	Galactose metabolism	-0.131487341936567	0.0249	0.0816126815290371	0.956521739130435	0.110338545959882
GAL7	Galactose metabolism	-0.128562936098904	0.0248	0.0816126815290371	0.956521739130435	0.110340307042045
TPI1	GlycolysisGluconeogenesis	-0.111196634627373	0.0247	0.0992838425166324	0.956521739130435	0.105821031922588
FBP1	Anaplerotic reactions	-0.0660823710888174	0.0246	0.378577117358905	0	0.000165115834899859
COX1	Oxidative Phosphorylation	0.142264679680165	0.0245	0.320188827918962	0.91304347826087	0.0108981595307731
COBB	Oxidative Phosphorylation	0.142293547834701	0.0244	0.320188827918962	0.91304347826087	0.0108981595307731
ATP8	Oxidative Phosphorylation	0.147208655427516	0.0243	0.317423790269815	0.891304347826087	0.0112647095097906
PGI1	GlycolysisGluconeogenesis	0.316896581256582	0.0242	0.134792912279428	0.956521739130435	0.0885330832851035
YPE (ethanol)				Fitness wild-type: 0.0838789434235491
ADE3	Folate Metabolism	0.121350370098089	0.0248	0.0769736586532029	0.521739130434783	0.00606355170010486
COX1	Oxidative Phosphorylation	0.232473009256592	0.0247	0.0275191230385995	0.956521739130435	0.0107868167912156
COBB	Oxidative Phosphorylation	0.232797194884948	0.0246	0.0275191230385995	0.956521739130435	0.0107868167912156
ATP8	Oxidative Phosphorylation	0.271580621691406	0.0245	0.0291585225645382	0.956521739130435	0.0107560537715438
MIR1	Transport Mitochondrial	0.32060688263854	0.0244	0.0778145117518121	0.869565217391304	0.00880957486699165
YPGly (glycerol)				Fitness wild-type: 0.133867793060026
SDH2	Citric Acid Cycle;Oxidative Phosphorylation	-0.164469026003089	0.025	0.0986741662956936	0.934782608695652	0.0143850873267769
PGK1	GlycolysisGluconeogenesis	-0.131113922392734	0.0249	0.0918661466914793	0.956521739130435	0.0152935192856395
TPI1	GlycolysisGluconeogenesis	-0.115413781312279	0.0248	0.0863967336979811	0.956521739130435	0.0161270041711839
FPS1	Transport Extracellular	-0.105793997228466	0.0247	0.0816126815290371	0.956521739130435	0.0170108198828475
GUT1	Glycerolipid Metabolism	-0.104401325679133	0.0246	0.0816126815290371	0.956521739130435	0.0170212516236336
GUT2	Glycerolipid Metabolism	-0.0932637282063117	0.0245	0.0816544461497131	0.956521739130435	0.0170150233639127
ALT2	Alanine and Aspartate Metabolism	0.163666889868505	0.0244	0.133816996787324	0.630434782608696	0.00334526530913789
ATP8	Oxidative Phosphorylation	0.330392414063099	0.0243	0.0737485112298646	0.956521739130435	0.0106238043370438
COX1	Oxidative Phosphorylation	0.371069084295598	0.0242	0.0737511071219401	0.956521739130435	0.0110288320132037
COBB	Oxidative Phosphorylation	0.371988149424389	0.0241	0.0737511071219401	0.956521739130435	0.0110288320132037
MIR1	Transport Mitochondrial	0.550083696774612	0.024	0.10938250703488	0.891304347826087	0.00942408039737314
YPLac (lactose)				Fitness wild-type: 0.0816126815290371
ADE3	Folate Metabolism	0.142552829589557	0.0248	0.0768185375959378	0.717391304347826	0.00425187671041229
COX1	Oxidative Phosphorylation	0.235717627935634	0.0247	0.0255712655595921	0.956521739130435	0.0105425298083555
COBB	Oxidative Phosphorylation	0.236817714714005	0.0246	0.0255712655595921	0.956521739130435	0.0105425298083555
ATP8	Oxidative Phosphorylation	0.352546941868173	0.0245	0.0290857778541505	0.956521739130435	0.0100286374269409
MIR1	Transport Mitochondrial	0.411559709453012	0.0244	0.0768101709919913	0.695652173913043	0.00865758188446388
MinMedia				Fitness wild-type: 0.291898108615409
SOR1	Alternate Carbon Metabolism	0.0539099120774342	0.02	0.291898108619876	0	3.32592724580481e-05
GLK1	GlycolysisGluconeogenesis	0.0662891465720315	0.0199	0.291898108615409	0	3.3259272433439e-05
SER2	Glycine and Serine Metabolism	0.103492430605178	0.0198	0.290502551350323	0.478260869565217	0.00250764112016443
SER1	Glycine and Serine Metabolism;Pyridoxine Metabolism	0.106193481234869	0.0197	0.290502551350323	0.478260869565217	0.00250764112016443
MIR1	Transport Mitochondrial	0.11299553378272	0.0196	0.270679195001769	0.826086956521739	0.00815855379903062
COX1	Oxidative Phosphorylation	0.155469445945827	0.0195	0.238005051361604	0.934782608695652	0.0109254682612384
ATP8	Oxidative Phosphorylation	0.155718374833086	0.0194	0.243216	0.934782608695652	0.0110791151659773
COBB	Oxidative Phosphorylation	0.155876587300361	0.0193	0.238005051361604	0.934782608695652	0.0109254682612384
PFK1	GlycolysisGluconeogenesis	0.261497773302365	0.0192	0.0817443476652504	0.978260869565217	0.0462560370122443
FBA1	GlycolysisGluconeogenesis	0.264913520221951	0.0191	0.0817443476652505	0.978260869565217	0.0462692291326109
PGI1	GlycolysisGluconeogenesis	0.418273847218408	0.019	0.212869880423475	0.934782608695652	0.0168423116412303
TPI1	GlycolysisGluconeogenesis	0.499420580202916	0.0189	0.0854543027592727	0.978260869565217	0.032055319961912
RandomMedia
	1	2	3	4	5	6	7
fitness	0.0082	0.1114	0.2343	0.6371	1.0496	1.3207	3.1173
			PFK1	PGK1	FUM1	LPD1	RKI1
			FBA1	FBP1	AAT1	GCV3	SAM3
			PGK1		LSC2	RKI1
			RKI1		KGD2
			GRE3		DIC1
					MDH1
					AAT2
					RKI1
					GUT1
					ALT2
					GUT2
					FPS1
					LPD1
					COBB
					COX1
					SDH2
					PMP1
	TPI1	RPE1	SHM1	ALT2	ATP8	DUR3	DUR3
	FBA1	PGK1	MTD1	MIR1	ALD6	COBB	COBB
	PFK1	TPI1	CAR1	SER1	GLT1	COX1	COX1
	ATP8	DUR3	ALT2	SER2	FUI1	ALT2	GLY1
	COBB	GRE3	MIR1	UGA2	PGI1	RPE1	AAH1
	COX1	CAR1	ATP8	UGA1	PNP1	PFK1	SER2
		XYL2	COBB	GAD1	RPE1	FBA1	SER1
		XKS1	COX1	GRE3	TPI1	DAL3	ALT2
		ATP8	DUR3	FUM1	PFK1	DAL5	RPE1
		COBB	SHM2	ZWF1	FBA1	DAL2	AAT2
		COX1		ATP8	PGK1	AGX1	GLK1
		MIR1		COX1		PMP1	MDH2
				COBB		GLT1	GRE3
				GLT1		MET22	FUM1
				PFK1		TPI1	SOR1
				RPE1			PNP1
				FBA1			PGI1
				SUC2			TPI1
				PMP1			FBA1
				TPI1			PFK1
				PGI1			PGK1
Media definition
‘R_1_3_beta_D_Glucan_exchange'	0	0	0	0	0	-5.6443	0
'R_4_Aminobutanoate_exchange'	0	0	-4.7673	0	0	0	0
'R_5_Amino_4_oxopentanoate_exchange'	0	0	0	0	0	0	0
'R_8_Amino_7_oxononanoate_exchange'	0	0	0	0	0	0	0
'R_L_Arabinitol_exchange'	0	0	0	0	0	0	0
'R_Acetate_exchange'	0	0	0	0	0	0	0
'R_Acetaldehyde_exchange'	0	0	0	0	0	0	0
'R_Adenine_exchange'	0	0	0	0	0	0	0
'R_Adenosine_exchange'	0	0	0	0	-7.8429	0	0
'R_2_Oxoglutarate_exchange'	0	0	0	0	-14.39	0	0
'R_L_Alanine_exchange'	0	0	0	0	-12442	0	0
'R_Allantoin_exchange'	0	0	-19672	0	0	0	0
'R_Allantoate_exchange'	0	0	0	0	0	-7.7725	-9.6714
'R_S_Adenosyl_L_methionine_exchange'	0	0	0	0	0	0	-14445
'R_D_Arabinose_exchange'	0	0	0	0	0	0	0
'R_L_Arabinose_exchange'	0	0	0	0	0	0	0
'R_L_Arginine_exchange'	0	-1.8993	-17967	0	0	0	0
'R_L_Asparagine_exchange'	0	0	0	0	0	0	-15373
'R_L_Aspartate_exchange'	0	0	0	0	0	0	0
'R_Biotin_exchange'	0	0	0	0	-1.5609	-0.39232	0
'R_Choline_exchange'	0	0	-14009	0	0	-3294	0
'R_Citrate_exchange'	0	0	0	0	0	0	0
'R_L_Carnitine_exchange'	-5.8885	0	0	0	0	0	0
'R_Cytosine_exchange'	0	0	0	0	0	-12278	0
'R_L_Cysteine_exchange'	0	0	0	0	0	0	-19615
'R_Cytidine_exchange'	0	0	0	0	0	0	0
'R_Deoxyadenosine_exchange'	0	0	0	0	0	0	0
'R_7_8_Diaminononanoate_exchange'	0	0	0	-1.2783	0	0	0
'R_Deoxycytidine_exchange'	0	0	0	-9.4791	0	0	0
'R_Deoxyguanosine_exchange'	0	0	0	0	0	0	0
'R_Deoxyinosine_exchange'	0	0	0	0	-8.8469	0	0
'R_dTTP_exchange'	0	0	-6.3263	0	0	0	0
'R_Deoxyuridine_exchange'	0	-6.2018	0	0	0	-5.6133	0
'R_Ergosterol_exchange'	0	0	0	0	0	0	0
'R_Ethanol_exchange'	0	0	0	0	0	0	0
'R_FMN_exchange'	0	0	0	0	0	0	-18399
'R_Formate_exchange'	0	0	0	0	0	0	0
'R_D_Fructose_exchange'	0	0	0	0	0	-17978	0
'R_Fumarate_exchange'	0	0	0	0	0	0	0
'R_D_Galactose_exchange'	0	0	0	-13413	0	0	0
'R_D_Glucosamine_6_phosphate_exchange'	0	0	0	0	0	0	-5.0682
'R_Glycolaldehyde_exchange'	0	0	0	0	0	0	0
'R_D_Glucose_exchange'	-0.083259	0	0	0	-16.68	0	-14.02
'R_L_Glutamine_exchange'	0	0	0	0	0	0	0
'R_L_Glutamate_exchange'	0	0	0	-14162	0	0	-10994
'R_Glycine_exchange'	0	0	0	0	0	-18109	0
'R_Glycerol_exchange'	0	0	0	0	-12303	0	0
'R_Guanosine_exchange'	0	0	0	0	0	0	-18745
'R_Oxidized_glutathione_exchange'	0	0	0	0	0	0	0
'R_Guanine_exchange'	0	0	0	0	0	-15617	0
'R_H_exchange'	0	0	0	0	0	0	0
'R_Hexadecanoate__n_C160__exchange'	0	0	0	0	0	0	0
'R_hexadecenoate__n_C161__exchange'	0	-1.7859	0	0	-13644	0	0
'R_L_Histidine_exchange'	0	0	0	0	0	0	0
'R_Hypoxanthine_exchange'	0	0	0	0	0	0	0
'R_L_Isoleucine_exchange'	0	0	0	0	-19992	0	0
'R_myo_Inositol_exchange'	0	0	0	0	-18131	0	0
'R_Inosine_exchange'	0	0	0	0	0	0	0
'R_L_Lactate_exchange'	0	0	0	0	0	0	0
'R_L_Leucine_exchange'	0	0	-12031	-5.7177	0	-6.0878	0
'R_L_Lysine_exchange'	0	0	0	0	0	0	0
'R_L_Malate_exchange'	0	0	0	0	0	0	0
'R_Maltose_exchange'	0	0	0	0	0	0	0
'R_D_Mannose_exchange'	0	0	0	0	0	-17293	0
'R_Melibiose_exchange'	0	0	0	0	0	0	0
'R_L_Methionine_exchange'	0	0	0	0	0	0	-8.7979
'R_S_Methyl_L_methionine_exchange'	-2679	0	-3819	0	0	0	-8.8003
'R_NMN_exchange'	0	0	0	0	0	0	0
'R_octadecanoate__n_C180__exchange'	0	0	0	0	0	0	0
'R_octadecenoate__n_C181__exchange'	0	0	0	0	0	0	-10.43
'R_octadecynoate__n_C182__exchange'	0	-0.52842	0	0	0	0	0
'R_Ornithine_exchange'	0	0	0	0	0	0	0
'R_Adenosine_3__5__bisphosphate_exchange'	0	0	0	0	0	-6692	0
'R_peptide_exchange'	0	0	0	0	0	0	-9.0635
'R_L_Phenylalanine_exchange'	0	0	0	0	0	0	0
'R__R__Pantothenate_exchange'	-14.15	0	0	0	0	0	0
'R_L_Proline_exchange'	0	0	0	0	-12676	0	0
'R_Putrescine_exchange'	0	0	0	0	0	-0.18109	0
'R_Pyruvate_exchange'	0	0	0	0	0	0	0
'R_D_Ribose_exchange'	0	0	0	0	0	0	0
'R_Riboflavin_exchange'	0	0	0	-11005	0	0	0
'R_D_Sorbitol_exchange'	0	0	0	0	0	0	-12135
'R_L_Sorbitol_exchange'	0	0	0	-9.8829	0	0	0
'R_L_Serine_exchange'	0	-0.41217	-14166	0	0	0	0
'R_Spermidine_exchange'	0	0	0	0	0	0	0
'R_Spermine_exchange'	0	0	0	0	-0.66583	0	0
'R_L_Sorbose_exchange'	0	-6.9227	0	0	0	-15382	0
'R_Succinate_exchange'	0	0	0	0	0	0	0
'R_Sucrose_exchange'	0	0	0	-7.3721	0	0	0
'R_Thiamin_exchange'	0	-0.20992	0	0	0	0	0
'R_Thiamin_monophosphate_exchange'	0	0	0	0	0	0	0
'R_Thiamine_diphosphate_exchange'	0	-13813	0	0	0	0	0
'R_L_Threonine_exchange'	0	0	0	0	0	0	0
'R_Thymine_exchange'	0	0	0	0	0	0	0
'R_Thymidine_exchange'	0	-19844	-18152	0	0	0	-3.4389
'R_Trehalose_exchange'	0	0	0	0	0	0	-17818
'R_L_Tryptophan_exchange'	-18765	0	0	-5.2278	0	0	0
'R_tetradecanoate__n_C140__exchange'	0	0	0	0	0	0	0
'R_L_Tyrosine_exchange'	0	0	0	0	0	-13701	-7.8185
'R_Uracil_exchange'	0	0	0	0	0	0	0
'R_Urea_exchange'	0	0	0	0	0	0	0
'R_Uridine_exchange'	0	0	-1551	0	-5.3952	0	0
'R_L_Valine_exchange'	0	0	-2.8483	0	0	0	-1.5244
'R_Xanthine_exchange'	0	0	0	0	0	-16027	0
'R_Xanthosine_exchange'	0	0	0	0	-10489	0	0
'R_D_Xylose_exchange'	0	-1.8509	0	-12501	0	0	0
'R_Xylitol_exchange'	0	0	0	0	0	0	0
'R_zymosterol_exchange'	0	0	0	0	0	-13769	-13975
