## Supplementary material for "Genetic buffering and potentiation in metabolism": Table S2

### Sheet: Sheet 1 - iAZ900 model
Table S3 iAZ900 model
Enzyme Name	θ score mutacional	adjusted p-val (Permutation test + Bonferroni)	Variance wt mutational perturbation	Variance mutant mutational perturbation	Variance interaction mutational perturbation	Number of lines that are lethal
PGK1	-0.199710234387477	0.0322	0.0709803868619467	0.0454603618318928	0.0511159438733163	370
SDH2	-0.0708780171667039	0.0321	0.0709803868619467	0.0612750724000968	0.000645210564531526	2
FUM1	-0.0616238779379095	0.032	0.0709803868619467	0.0625017616546564	0.00061966671667453	12
LSC2	-0.0420190086400515	0.0909	0.0709803868619467	0.0651406586485782	0.000359177311858278	16
KGD2	-0.0419521598725269	0.2416	0.0709803868619467	0.0651497501122266	0.000359608242773451	16
PMP1	-0.0389483614681941	0.5418	0.0709803868619467	0.0655589227951417	0.000239103485610542	0
LPD1	-0.0304770420300094	2.8416	0.0709803868619467	0.0667197725333398	0.000375774957693198	53
ALT2	-0.0299057645364432	3.087	0.0709803868619467	0.0667984230358736	0.000121785905731031	14
CDC8	-0.0269237823993321	5.597	0.0709803868619467	0.0672097188577618	0.000129379272139574	18
PUT1	-0.0266867294603131	6.4224	0.0709803868619467	0.0672424690200652	0.000153284380737015	7
GCV3	-0.0231234574008739	11.4512	0.0709803868619467	0.0677357157651485	0.00132978348845765	27
GLN1	-0.0190430321137157	15.2295	0.0709803868619467	0.0683027634087017	0.000152147632505484	7
FBP1	-0.0165201055830044	21.5789	0.0709803868619467	0.0686545514247669	0.000221874220689811	0
PRO3	-0.0144668278606044	25.7438	0.0709803868619467	0.0689415202074015	2.13448858351062e-05	1
CAR2	-0.0112151708837009	36.8705	0.0709803868619467	0.0693972004430237	6.46791054810802e-05	2
CDD1	-0.00985800778808516	41.2848	0.0709803868619467	0.0695878343455091	1.86480008000645e-05	0
CDC21	-0.00976932816918949	41.992	0.0709803868619467	0.0696002998282868	1.95488849215608e-05	3
ADE5_7	-0.00751857612564234	45.5748	0.0709803868619467	0.0699170564272117	1.84308757477658e-05	11
ADE6	-0.00735793632098336	46.2836	0.0709803868619467	0.0699396913520788	1.80119621799174e-05	11
ARO7	-0.0072097616963282	45.6678	0.0709803868619467	0.0699605731207911	3.68723820552835e-05	3
ADE4	-0.0071123562356635	46.4439	0.0709803868619467	0.0699743018539862	1.74204080874846e-05	11
ARG4	-0.00588180873691022	49.4525	0.0709803868619467	0.0701478563570845	8.7740948228332e-06	2
ARG1	-0.0057170835402898	50.0388	0.0709803868619467	0.0701711052562054	8.56947e-06	3
ARG3	-0.00563418271356327	49.665	0.0709803868619467	0.0701828071270821	8.58451960464302e-06	3
MET22	-0.00553099395882826	49.3488	0.0709803868619467	0.0701973741045725	9.86151922821588e-06	0
THI6	-0.00511731609030594	51.1707	0.0709803868619467	0.0702557874683712	2.78498710500064e-06	0
CAR1	-0.00504670874297949	51.1876	0.0709803868619467	0.0702657600026106	2.64165429672975e-05	18
URK1	-0.0049182506561503	50.953	0.0709803868619467	0.0702839051514614	2.20786884336244e-06	0
SPO14	-0.00481210125729221	50.7888	0.0709803868619467	0.0702989	4.06991333200268e-06	0
ISN1	-0.00477356978396716	51.5034	0.0709803868619467	0.0703043446298281	2.68151285336138e-06	0
SDT1	-0.00471360430380251	51.4514	0.0709803868619467	0.0703128169948375	2.45533548971777e-06	1
2	-0.0040253472676901	52.608	0.0709803868619467	0.0704100955743826	1.50803946753764e-06	0
HNT2	-0.00401747003239413	52.36	0.0709803868619467	0.0704112093358259	5.18413995018729e-05	2
APA2	-0.0040013591904644	52.9173	0.0709803868619467	0.070413487273449	5.18345410654847e-05	2
FPS1	-0.00385438322737569	53.312	0.0709803868619467	0.0704342701405565	0.000187776420137759	32
FBP26	-0.00363184962787324	52.6635	0.0709803868619467	0.0704657429335733	1.1343024455962e-06	0
MET17	-0.00335196551521375	53.5192	0.0709803868619467	0.0705053367563142	5.85010666634411e-06	4
DUT1	-0.00258573605016522	55.0056	0.0709803868619467	0.0706137883486809	1.12763613430156e-06	0
PHA2	-0.00244730478399078	54.587	0.0709803868619467	0.0706333907041544	6.12087701716973e-05	2
TRP4	-0.00242059460088732	53.5788	0.0709803868619467	0.0706371732733678	1.00304438847981e-05	1
TRP3	-0.00241331474567045	54.656	0.0709803868619467	0.0706382042294358	9.89990465456725e-06	1
TRP1	-0.00231360449745607	54.3814	0.0709803868619467	0.070652325718782	9.67990609643254e-06	1
TRP5	-0.00226602885248549	54.0125	0.0709803868619467	0.070659064129016	9.54952668827391e-06	1
GDB1	-0.00215205056078251	52.9375	0.0709803868619467	0.0706752088322451	3.85395042226677e-07	0
MAE1	-0.00201207325064647	53.2896	0.0709803868619467	0.0706950387462456	3.45853735764651e-05	35
BNA2	-0.00183236371808469	51.8895	0.0709803868619467	0.0707205014114641	8.20567265105709e-06	2
BNA3	-0.00182783894850517	51.8846	0.0709803868619467	0.0707211425757076	8.19608366803282e-06	2
IAH1	-0.00181059568886699	51.198	0.0709803868619467	0.0707235859889863	9.2333833488778e-07	2
BNA5	-0.00180206417629152	50.3328	0.0709803868619467	0.0707247949413939	8.13209282030103e-06	2
SHM1	-0.00173268909785895	50.7528	0.0709803868619467	0.0707346260751261	3.22643593358984e-06	9
NMA1	-0.00169739063691717	50.3076	0.0709803868619467	0.0707396284778934	5.65963508916689e-06	0
QNS1	-0.00169391344681419	50.083	0.0709803868619467	0.0707401212654752	5.84732635840191e-06	1
DIC1	-0.00124301075107606	49.5838	0.0709803868619467	0.0708040377640497	1.00656625958151e-05	9
ISC1	-0.00113281706399319	44.631	0.0709803868619467	0.0708196623623751	3.43892822857184e-07	0
AUR1	-0.00110919929180368	43.7751	0.0709803868619467	0.0708230114010757	3.21190455218612e-07	0
AYR1	-0.000987582200636889	38.4264	0.0709803868619467	0.0708402581571201	9.39364137628185e-07	0
ARG5_6	-0.000948508292765677	38.8598	0.0709803868619467	0.0708457997496036	2.41459873019656e-06	1
GDE1	-0.000928402911593242	45.5512	0.0709803868619467	0.0708486512465539	8.02240578384739e-07	1
CTP1	-0.000916907293362108	41.9813	0.0709803868619467	0.0708502816677068	8.73257398420479e-07	3
YDC1	-0.000914020632064192	37.952	0.0709803868619467	0.0708506910852277	1.01817418077244e-06	4
BTS1	-0.000914020630740074	40.171	0.0709803868619467	0.0708506910854154	1.01817418127204e-06	4
PET8	-0.000914020630739866	47.1973	0.0709803868619467	0.0708506910854155	1.01817418128591e-06	4
COQ4	-0.000914020630739032	35.6775	0.0709803868619467	0.0708506910854156	1.01817418128591e-06	4
COQ2	-0.00091402063073799	49.2158	0.0709803868619467	0.0708506910854158	1.01817418131367e-06	4
ARG7	-0.00089567106782961	48.1113	0.0709803868619467	0.0708532936465144	2.36471025870377e-06	1
ARG8	-0.000881354062199698	39.732	0.0709803868619467	0.0708553242938508	2.36828653044086e-06	1
TYR1	-0.000872653044056004	42.426	0.0709803868619467	0.070856558413841	7.59997765970022e-07	3
EKI1	-0.000872178022340668	46.3023	0.0709803868619467	0.0708566257894604	7.59283234466612e-07	3
GAL10	-0.000872178020925498	48.8985	0.0709803868619467	0.0708566257896611	7.59283236215214e-07	3
AGP2	-0.000872178020710263	41.0727	0.0709803868619467	0.0708566257896916	7.59283235229891e-07	3
FMN1	-0.000872178020704429	47.6442	0.0709803868619467	0.0708566257896924	7.59283234827435e-07	3
GSH1	-0.000872178019241545	43.3228	0.0709803868619467	0.0708566257898999	7.59283239809561e-07	3
GSH2	-0.000872178019237586	41.5272	0.0709803868619467	0.0708566257899005	7.59283239767927e-07	3
BNA1	-0.000867448742210332	46.011	0.0709803868619467	0.0708572965777582	1.96386807443938e-06	3
PDH1	-0.000865444451901842	45.0816	0.0709803868619467	0.0708575808618306	8.37074297224683e-07	3
ICL2	-0.000865344796694371	37.0188	0.0709803868619467	0.0708575949967181	8.36205202012219e-07	3
CIT3	-0.000865064984131451	31.614	0.0709803868619467	0.070857634684758	8.35921699554598e-07	3
BNA4	-0.000864063212133487	32.982	0.0709803868619467	0.0708577767741343	1.91427568320413e-06	3
RNR1	-0.000862696754601939	42.861	0.0709803868619467	0.0708579705900214	7.60476199415661e-07	3
OLE1	-0.000847891018817915	46.74	0.0709803868619467	0.0708600706260433	8.23822811343855e-07	3
PAN6	-0.000837475961264551	22.3468	0.0709803868619467	0.0708615479097394	1.66930280884325e-06	3
FMS1	-0.000836428233192614	32.504	0.0709803868619467	0.070861696521542	1.60953437046418e-06	3
AAT1	-0.000826847036802242	30.2211	0.0709803868619467	0.0708630555444395	8.91068603500744e-07	3
CIT2	-0.000777208070746928	39.2756	0.0709803868619467	0.070870096678751	1.75697239614969e-05	6
PPA2	-0.000775083914619979	33.9167	0.0709803868619467	0.0708703979915539	2.98132464575385e-06	1
FUR1	-0.000760914129689238	23.3088	0.0709803868619467	0.070872408000315	9.21721848373691e-07	3
ACS1	-0.000752384957543878	40.6006	0.0709803868619467	0.0708736178920348	7.7141190253649e-07	2
GCY1	-0.000725668314856883	31.1415	0.0709803868619467	0.0708774078043843	5.31087097028343e-05	15
SER1	-0.000626587045433255	29.7972	0.0709803868619467	0.0708914639478754	1.52557981297763e-06	15
SER2	-0.000612765043675911	19.032	0.0709803868619467	0.0708934249140221	1.53322174718806e-06	16
LYS4	-0.00060469357935428	28.884	0.0709803868619467	0.0708945700478412	5.20891481259472e-05	4
LYS9	-0.000601852652338217	18.5516	0.0709803868619467	0.0708949731047383	5.20862322620635e-05	4
MIS1	-0.000600583095464378	27.0648	0.0709803868619467	0.0708951532236585	1.13388076006249e-06	5
HFA1	-0.000600583094701161	25.168	0.0709803868619467	0.0708951532237668	1.13388076045107e-06	5
ETR1	-0.000600583094695744	30.688	0.0709803868619467	0.0708951532237676	1.13388076047882e-06	5
ERG2	-0.000555689459409241	17.129	0.0709803868619467	0.0709015226744275	8.69532213648716e-07	4
HPT1	-0.000539581431227441	27.5367	0.0709803868619467	0.0709038081302889	1.06364293059324e-06	5
LYS1	-0.000519400445282904	20.4708	0.0709803868619467	0.0709066715217251	5.29742251220572e-05	4
LYS2	-0.000485308544880867	22.8279	0.0709803868619467	0.0709115088030325	6.31876048626523e-05	4
LYS12	-0.000477023287748378	26.109	0.0709803868619467	0.0709126844186071	6.3185958769349e-05	4
RIM2	-0.000475376409581742	28.4439	0.0709803868619467	0.0709129180993741	3.52565473574207e-06	4
ERG4	-0.000448005385469788	21.9105	0.0709803868619467	0.070916801917183	5.05178444360904e-05	5
GUT1	-0.000325634265933435	21.428	0.0709803868619467	0.070934167096199	3.14303035375829e-07	3
TRP2	-0.000204153465166933	11.8416	0.0709803868619467	0.070951408036439	1.37614787301676e-07	0
GUA1	-0.000198731361705675	5.467	0.0709803868619467	0.0709521776073861	3.60066388267188e-05	6
FAT1	-0.000122499392221964	14.739	0.0709803868619467	0.070962997818585	7.74896272148773e-09	0
1	-0.000117697880221444	15.2241	0.0709803868619467	0.0709636793630813	9.29166980856433e-09	1
PIC2	-0.000116124724126074	9.405	0.0709803868619467	0.0709639026634284	2.78974823797462e-07	0
TES1	-0.000114266182479318	15.6992	0.0709803868619467	0.0709641664730454	5.20090864819522e-09	0
DPL1	-7.68649708204242e-05	8.9118	0.0709803868619467	0.0709694754705848	2.79068356950907e-07	3
GET3	-6.48448241066578e-05	19.512	0.0709803868619467	0.0709711817390065	2.75006379210629e-07	3
IDH1	-6.37477716562587e-05	2.4925	0.0709803868619467	0.0709713374674078	2.75214641964894e-07	3
ARE1	-5.39505097822406e-05	4.4757	0.0709803868619467	0.0709727282124348	2.35243333146506e-09	0
ABZ1	-4.07849785161628e-05	3.4853	0.0709803868619467	0.0709745971129101	3.37591435278783e-07	4
ABZ2	-4.07797201672449e-05	16.1733	0.0709803868619467	0.0709745978593589	3.37231364541668e-07	4
1	-3.86050091045138e-05	10.8658	0.0709803868619467	0.0709749	3.9829860062901e-08	0
AVT1	-1.01887725547447e-05	6.4506	0.0709803868619467	0.0709789404632801	7.47114731192156e-11	0
ADH3	-3.95591291224498e-06	2.9892	0.0709803868619467	0.0709798252785997	2.66389924248323e-05	5
YML082W	-3.7421972792203e-07	7.9344	0.0709803868619467	0.0709803337374346	1.01526051454748e-10	0
PHO8	-6.14303126355663e-12	0.5	0.0709803868619467	0.0709803868610747	1.27675647831893e-15	0
YEH2	6.25075256611263e-16	3.9808	0.0709803868619467	0.0709803868619468	5.50948175970234e-15	0
AGX1	3.36766579959792e-07	12.8102	0.0709803868619467	0.0709804346695991	6.41723786609649e-09	0
TSA2	1.50687301264704e-06	13.7928	0.0709803868619467	0.0709806007789667	3.41188687025262e-09	0
NMA2	8.99952283019683e-06	6.944	0.0709803868619467	0.0709816644469197	5.08302798324367e-08	1
RNR2	9.09452470825898e-06	5.9556	0.0709803868619467	0.0709816779335818	1.43883761849484e-09	0
DLD2	1.31326103387772e-05	8.4167	0.0709803868619467	0.0709822511897131	6.39394994728093e-08	2
PAN5	1.5865585409307e-05	10.3824	0.0709803868619467	0.070982639170594	7.93075038002522e-08	1
GDH2	1.58745998469016e-05	1.4961	0.0709803868619467	0.0709826404503108	6.11022512031489e-07	4
1	2.25565919411051e-05	7.4385	0.0709803868619467	0.0709835890493061	2.78107425547014e-07	3
CTT1	2.55309116550425e-05	11.3505	0.0709803868619467	0.0709840112961861	3.69625845347832e-08	1
FEN2	3.66858726467553e-05	12.3275	0.0709803868619467	0.0709855949123416	9.38098205505167e-07	2
GUT2	0.000114263682054318	4.971	0.0709803868619467	0.0709966087493931	8.06690661311893e-07	3
CAT2	0.000116370976802264	13.3002	0.0709803868619467	0.0709969079370835	2.7863742192713e-07	0
GPH1	0.000163828013563718	0.9988	0.0709803868619467	0.0710036459185964	9.19742200233831e-07	10
LEU4	0.000213594386520407	1.994	0.0709803868619467	0.0710107121246273	5.06637177569297e-05	8
MET6	0.00022539944738868	9.888	0.0709803868619467	0.0710123883480472	5.28251309925704e-05	0
GAD1	0.000234341234789216	24.6942	0.0709803868619467	0.0710136580228986	5.07066115689181e-05	2
CAB1	0.000254728472453151	14.2825	0.0709803868619467	0.0710165529186613	4.44664288792862e-07	3
IDP1	0.000286480859977632	24.23	0.0709803868619467	0.0710210617319377	7.26401928521914e-06	4
MTD1	0.000333714584220841	36.1456	0.0709803868619467	0.0710277691472865	1.45675866522477e-07	4
PSD1	0.000342457786831505	23.7503	0.0709803868619467	0.0710290107587238	2.04242292661805e-08	2
CYS4	0.00035321944142796	16.6566	0.0709803868619467	0.0710305390229413	1.62704241189748e-06	8
NPY1	0.00038107473819757	19.9916	0.0709803868619467	0.0710344948342546	9.90688034802067e-06	1
AGC1	0.000406302421152565	20.9453	0.0709803868619467	0.0710380775855794	5.93203072829507e-07	5
ARO3	0.000410425013671132	18.0856	0.0709803868619467	0.0710386630709964	2.33261125170275e-05	1
NTE1	0.000454303198275519	17.604	0.0709803868619467	0.0710448947452203	2.77606830535737e-06	5
DIT2	0.00055074123538621	25.6255	0.0709803868619467	0.0710585920433243	5.63959974541894e-05	14
DIT1	0.000551449418690163	27.985	0.0709803868619467	0.0710586926329781	5.63988683386779e-05	14
DTR1	0.00055211789655457	35.2388	0.0709803868619467	0.0710587875829759	5.63987490236201e-05	14
IRC7	0.000648080472151975	34.7772	0.0709803868619467	0.0710724186795603	4.9510323463467e-05	1
LEU5	0.000663399257948752	34.3872	0.0709803868619467	0.0710745947722601	2.96450230041628e-05	5
ADE12	0.000737029452944844	32.0729	0.0709803868619467	0.0710850546907714	1.48842077129507e-05	1
DUR1_2	0.000739814844120025	33.439	0.0709803868619467	0.0710854503990419	8.38504932390571e-07	3
GLC3	0.000796818804412824	29.3349	0.0709803868619467	0.0710935489428208	5.14318787277479e-05	3
IDP2	0.000845086673392174	44.1706	0.0709803868619467	0.0711004067121336	2.62554047691932e-05	3
BAT1	0.000903166118206178	37.4776	0.0709803868619467	0.0711086589222315	4.23455640574666e-06	13
ATO3	0.000921698163546186	26.5815	0.0709803868619467	0.0711112921461746	8.25945214749657e-07	3
CYB2	0.000932274114163777	48.5056	0.0709803868619467	0.0711127949080564	6.92971737716042e-06	12
ACO1	0.00105935942388411	36.6058	0.0709803868619467	0.0711308540026119	0.000129314831746621	7
STR2	0.0013088057844917	49.9068	0.0709803868619467	0.071166307531224	1.81353495529168e-06	1
YND1	0.001336047293133	50.2608	0.0709803868619467	0.0711701798709899	0.00109417443900804	56
MDH1	0.00145669845936142	49.7258	0.0709803868619467	0.0711873315206001	8.21032090593532e-06	4
CYS3	0.00183355725418218	51.5388	0.0709803868619467	0.071240918699666	2.96372425460933e-06	9
OPI3	0.00210783060327771	52.1815	0.0709803868619467	0.0712799314875663	5.2071691375194e-05	11
APA1	0.00222440141989595	52.536	0.0709803868619467	0.0712965158168217	1.31680651824229e-06	11
PUT2	0.00255449440151482	54.0414	0.0709803868619467	0.0713434880420317	3.18713407744531e-06	11
MET3	0.00259415760069419	53.754	0.0709803868619467	0.071349133155523	5.07571323094952e-05	9
AAH1	0.00283520573301654	54.5746	0.0709803868619467	0.071383445429614	1.40570982579691e-05	7
LEU1	0.00338416724552839	53.4928	0.0709803868619467	0.071461618771656	0.000114279312232221	12
LEU2	0.00340573170740196	53.724	0.0709803868619467	0.0714646904723334	0.000114322461142388	13
BAT2	0.00356512408445534	52.647	0.0709803868619467	0.0714873968039039	0.000212923970070167	37
GLT1	0.00412654964193685	52.9451	0.0709803868619467	0.0715674037251938	2.05153174178963e-05	27
BPH1	0.00634403938648897	48.3056	0.0709803868619467	0.0718838483377582	5.61140326833104e-05	24
SGA1	0.00649878914950065	47.3088	0.0709803868619467	0.071905957802021	5.37283570592462e-06	25
FLX1	0.00653242676499419	48.0726	0.0709803868619467	0.0719107641374166	5.41960140823528e-06	23
FAD1	0.00653242676499669	46.5	0.0709803868619467	0.071910764137417	5.41960140831854e-06	23
ADY2	0.00700443962907949	46.3788	0.0709803868619467	0.0719782249833207	7.89555493367622e-06	26
FEN1	0.00726713469343908	46.432	0.0709803868619467	0.0720157834885012	6.12165849946111e-06	26
LRO1	0.00727669044536875	46.5468	0.0709803868619467	0.072017149895093	6.08324343354116e-06	26
TAZ1	0.00727688644574247	45.9011	0.0709803868619467	0.0720171779219297	6.08368129534353e-06	26
GGC1	0.00769590373480801	45.4608	0.0709803868619467	0.0720771072613536	7.43612469743249e-06	27
ARO1	0.00798228421554808	44.9362	0.0709803868619467	0.0721180807527345	0.00127002695102836	75
NPT1	0.0080526477626734	45.045	0.0709803868619467	0.0721281497017005	5.86619340832428e-06	29
NRK1	0.00805264776330077	45.0554	0.0709803868619467	0.0721281497017903	5.86619340592343e-06	29
ARO2	0.00829020889073515	45.4347	0.0709803868619467	0.0721621496394501	0.00126807871250768	75
ASP1	0.00838955495972128	45.0733	0.0709803868619467	0.0721763705036663	1.42301e-05	30
TNaN1	0.0083996810169768	44.8224	0.0709803868619467	0.072177820073877	6.22268983124785e-06	29
ERG5	0.00843814066205068	45.666	0.0709803868619467	0.0721833258000897	6.25635357702492e-06	28
ERG3	0.00843846446231392	45.36	0.0709803868619467	0.0721833721549085	6.25685464979153e-06	28
FOL3	0.00845359441631401	45.408	0.0709803868619467	0.0721855381557734	6.24167910823203e-06	27
FOL2	0.00845359441828175	45.5163	0.0709803868619467	0.072185538156055	6.24167910867612e-06	27
FOL1	0.00845359441828279	45.169	0.0709803868619467	0.0721855381560552	6.24167910873163e-06	27
GPD1	0.00845534913122731	45.657	0.0709803868619467	0.0721857893624748	0.000113521175828968	65
PNC1	0.00851386700904568	45.5972	0.0709803868619467	0.0721941670893894	5.52517029853011e-05	30
AAT2	0.00882813052426925	43.884	0.0709803868619467	0.0722391670212275	0.000276903067475368	76
PDB1	0.00886889366574861	45.501	0.0709803868619467	0.072245	4.45271289726823e-05	48
ILV1	0.00904656634459702	44.8932	0.0709803868619467	0.0722704534803705	5.58750145945169e-05	30
PDX1	0.00992092773526314	42.0602	0.0709803868619467	0.0723957556701903	5.75240005148275e-05	49
DUR3	0.0108635	38.456	0.0709803868619467	0.0725309536475284	0.00108265603529845	66
TPS1	0.0120715438792514	34.317	0.0709803868619467	0.0727044159872038	0.00110171277342459	72
ALD6	0.012482587062149	33.1551	0.0709803868619467	0.0727634843869078	0.00112750577346402	52
GLY1	0.013005640868975	30.0612	0.0709803868619467	0.0728386838002874	0.00113022470006297	67
SPE2	0.0136815426982121	28.8414	0.0709803868619467	0.0729359156851966	2.93817608810754e-05	43
UTR4	0.0137030991294744	28.69	0.0709803868619467	0.072939017753655	2.95682283251164e-05	46
MEU1	0.0138263242504069	27.6377	0.0709803868619467	0.0729567516751041	2.98118227426702e-05	45
IPP1	0.0141665428262964	25.7655	0.0709803868619467	0.0730057253628125	0.000689825863280882	0
SHM2	0.0144719055768976	27.2448	0.0709803868619467	0.073049695626827	0.00111067603720055	80
DFR1	0.0149756912070504	25.5255	0.0709803868619467	0.0731222664383114	0.00108691571197324	67
ADE2	0.0151646367066291	25.6368	0.0709803868619467	0.0731494935123601	0.001103015129903	88
ADE13	0.0156633393044636	24.3492	0.0709803868619467	0.0732213809708869	0.0011198644027953	89
ADE1	0.0157481294865044	23.661	0.0709803868619467	0.0732336068987715	0.00111171309777258	90
KCS1	0.0159385938230449	22.422	0.0709803868619467	0.0732610737435265	0.00107840013397088	69
DDP1	0.0159509140920573	23.1954	0.0709803868619467	0.0732628506257417	0.00107836616496623	70
ADE3	0.0160810864560447	23.1	0.0709803868619467	0.073281625960838	0.00110756652562455	92
ILV6	0.0163031001673266	23.7407	0.0709803868619467	0.0733136535291312	0.000151464894398309	95
ILV3	0.0166198543374848	21.012	0.0709803868619467	0.0733593604139743	0.00015007229278434	95
TPO5	0.0170802051989688	19.885	0.0709803868619467	0.0734258133576319	4.58303548415695e-05	61
MET16	0.0182055169967074	18.2104	0.0709803868619467	0.073588381940535	0.0011019032894292	83
MET14	0.0182151313945261	17.5136	0.0709803868619467	0.0735897716625652	0.0011012921096014	83
ADE8	0.018639443595905	18.2781	0.0709803868619467	0.0736511173313213	0.00110346122164398	90
PRO1	0.0188878847361926	16.59	0.0709803868619467	0.0736870480015508	0.00103739331571923	83
PRO2	0.0190009369435649	16.5319	0.0709803868619467	0.073703401018829	0.00103951255064223	84
HOM2	0.0194706156335339	16.2681	0.0709803868619467	0.0737713595327211	0.000459967094105215	100
MSS4	0.0195152079527334	15.4972	0.0709803868619467	0.0737778132900085	0.00108551184429417	80
FAB1	0.0195533802255567	15.2368	0.0709803868619467	0.0737833381110568	0.00108541611816855	80
HOM6	0.0198253055578929	15.179	0.0709803868619467	0.0738227009040292	0.000450222322219709	93
HOM3	0.0202885958397795	14.4288	0.0709803868619467	0.0738897890774353	0.000478907068622678	99
URH1	0.0203136831076522	13.9314	0.0709803868619467	0.0738934227860328	0.00109252682822193	82
RBK1	0.0203257750358305	13.0611	0.0709803868619467	0.0738951742459427	0.00109213121548778	82
MET2	0.0205703848059703	13.6686	0.0709803868619467	0.0739306092975886	0.00116471054860386	88
THR4	0.0207844931603996	13.354	0.0709803868619467	0.0739616327757468	0.00121795461311096	84
THR1	0.020914204037062	13.3152	0.0709803868619467	0.0739804305490696	0.00122013694724427	82
ANT1	0.021276440072118	12.265	0.0709803868619467	0.0740329386481161	0.00108829101960256	85
BNA6	0.0217129487649208	12.6096	0.0709803868619467	0.074096237724015	0.00109645984937161	80
ICL1	0.0219466767940666	11.4356	0.0709803868619467	0.0741301422536864	0.00109013978689707	88
PCK1	0.0220177653515068	11.04	0.0709803868619467	0.0741404558801879	0.00111173452569821	88
EPT1	0.0221343121113995	11.0149	0.0709803868619467	0.0741573661979639	0.00108637621271741	86
GRX5	0.022135222891622	11.0212	0.0709803868619467	0.0741574983549452	0.00109001287497686	87
SCS7	0.0221352228923311	11.0448	0.0709803868619467	0.0741574983550481	0.00109001287497783	87
ECT1	0.022137382528259	11.43	0.0709803868619467	0.0741578117252625	0.0010863921893359	86
YMR226C	0.0221431342363707	11.8944	0.0709803868619467	0.0741586463200921	0.00108634577632988	86
CYB5	0.0222573125985539	10.9868	0.0709803868619467	0.0741752150087913	0.00108998553443157	88
SSU1	0.0223895263951754	11.0675	0.0709803868619467	0.0741944031737761	0.00109338707877481	85
MDH3	0.0223897742543804	10.9896	0.0709803868619467	0.0741944391478692	0.00109398335311174	85
ADK2	0.0224656462434347	10.9414	0.0709803868619467	0.0742054515595587	0.00108574671412585	89
THI80	0.0225356838838576	10.9223	0.0709803868619467	0.0742156178722419	0.00108935816690808	88
FAA2	0.0225690251585141	10.9745	0.0709803868619467	0.0742204577691368	0.00109413160293903	85
AHP1	0.0227032601803888	11.0432	0.0709803868619467	0.0742399452334726	0.00109335292539335	85
ALT1	0.0227455772669156	11.1946	0.0709803868619467	0.0742460891137259	0.00109507028382742	86
GLO1	0.0227517178675226	11.2823	0.0709803868619467	0.0742469806686907	0.00110208303589171	96
FCY1	0.0227705528088384	11.12	0.0709803868619467	0.0742497153507765	0.00109444181935001	86
CYR1	0.0227723123705707	11.397	0.0709803868619467	0.074249970827569	0.00114244711413829	86
FOX2	0.0227921858332277	11.2384	0.0709803868619467	0.0742528563541733	0.00109314787323084	85
POX1	0.0227921864567119	11.0454	0.0709803868619467	0.0742528564447009	0.0010931478741141	85
POT1	0.0227944922857532	11.4215	0.0709803868619467	0.0742531912430853	0.00109315045419964	85
YHM2	0.0227990757703389	11.4362	0.0709803868619467	0.0742538567514013	0.001094510053678	86
CTA1	0.0228058832788871	11.4048	0.0709803868619467	0.0742548451868795	0.00109319452726504	85
TSC3	0.0228117524309798	11.0442	0.0709803868619467	0.0742556973803163	0.00109462643965101	85
TSC10	0.0228137529281126	10.9593	0.0709803868619467	0.0742559878510791	0.00109462741521228	85
ERG6	0.0228208269174676	11.0005	0.0709803868619467	0.0742570149938655	0.00109456272135552	86
TRR2	0.0228241383792382	11.466	0.0709803868619467	0.0742574958203367	0.00109458218756066	86
TRX3	0.0228241383792388	11.15	0.0709803868619467	0.0742574958203368	0.00109458218756067	86
PRX1	0.0228241383792403	11.1054	0.0709803868619467	0.074257495820337	0.00109458218756076	86
CCP1	0.0228241383798424	11.3616	0.0709803868619467	0.0742574958204244	0.00109458218756345	86
XKS1	0.0228241383823671	10.98	0.0709803868619467	0.074257495820791	0.00109458218756171	86
XYL2	0.0228241383823694	11.2014	0.0709803868619467	0.0742574958207913	0.00109458218756163	86
PXA2	0.022826588806928	11.0187	0.0709803868619467	0.0742578516250837	0.0010942772323729	86
GLR1	0.0228310850479153	11.454	0.0709803868619467	0.074258504486348	0.00109095077336832	86
ECM31	0.0228612062116491	11.1945	0.0709803868619467	0.0742628782007175	0.00109398767987176	86
GPD2	0.0228724420107882	11.4532	0.0709803868619467	0.0742645097170185	0.00109451099002324	86
HIS5	0.0228936133385093	11.4325	0.0709803868619467	0.0742675839899779	0.00109799586876758	89
HIS2	0.022900007413589	11.4125	0.0709803868619467	0.0742685124814379	0.00109799772895652	90
HIS3	0.0229013692239632	10.9718	0.0709803868619467	0.074268710232337	0.00109799805565945	91
HIS7	0.0229042878944592	11.3183	0.0709803868619467	0.0742691340585418	0.00109799859026188	91
HIS6	0.0229044821955532	10.9626	0.0709803868619467	0.0742691622734501	0.00109799883776526	91
HIS1	0.0229044822008394	11.1826	0.0709803868619467	0.0742691622742177	0.00109799883737319	91
HIS4	0.022904494970945	11.3004	0.0709803868619467	0.0742691641285943	0.001097998862679	91
GLO2	0.0229059751335983	11.2462	0.0709803868619467	0.0742693790665931	0.00110228002148496	97
ATH1	0.0229091511949647	11.0608	0.0709803868619467	0.0742698402711955	0.00113869400461529	90
ELO1	0.0229163678696816	11.448	0.0709803868619467	0.0742708882296942	0.00109440387980682	86
IDP3	0.0229171729909169	11.4704	0.0709803868619467	0.0742710051446145	0.00109441502324988	86
SPS19	0.0229171737631255	10.896	0.0709803868619467	0.0742710052567501	0.00109441488499416	86
STR3	0.0229182998363223	11.3796	0.0709803868619467	0.074271168778561	0.00109446348731425	86
PPT2	0.0229205745453632	11.336	0.0709803868619467	0.0742714990991487	0.00114418866361567	87
ALD4	0.023083563229761	11.0656	0.0709803868619467	0.0742951693207581	0.00109355875774328	86
2	0.0231493745212907	11.4543	0.0709803868619467	0.074304727911051	0.00109399376866806	86
SPE4	0.023175586612549	11.1636	0.0709803868619467	0.0743085351894529	0.00109397345806325	86
PSD2	0.0237107975097261	11.4114	0.0709803868619467	0.074386295331711	0.00109344136839169	88
GUD1	0.0238810239471072	10.3788	0.0709803868619467	0.0744110358479976	0.00108972536541652	91
UGA1	0.0241227844851442	10.36	0.0709803868619467	0.0744461801186997	0.00109476512470774	87
UGA2	0.0241563784222861	9.7069	0.0709803868619467	0.0744510642621872	0.00109490161752183	88
PCT1	0.0243687395794122	9.9828	0.0709803868619467	0.0744819426586161	0.0011120251690699	97
CKI1	0.0244131295836108	10.2565	0.0709803868619467	0.0744883980008306	0.0011119129794472	95
GIT1	0.0246603675507489	8.9744	0.0709803868619467	0.0745243572870253	0.00114228836992931	92
SPE1	0.0256846275812797	7.3245	0.0709803868619467	0.0746734222340795	0.00115489385297166	97
GAL7	0.0260948941491121	7.2072	0.0709803868619467	0.0747331718587053	0.00147784054241828	87
MDH2	0.0269662548680816	6.9741	0.0709803868619467	0.0748601527072094	0.00013094451686535	91
SPE3	0.0273451156678723	5.9823	0.0709803868619467	0.0749153966038115	0.00109968914007386	103
ACH1	0.0281092340237828	5.3253	0.0709803868619467	0.0750268791374947	0.00111870722387754	114
UGP1	0.0304360911269699	3.1058	0.0709803868619467	0.0753668709893805	0.00220458060210769	85
JEN1	0.0306708279575421	3.8836	0.0709803868619467	0.0754012125572987	0.00114346359709186	126
BDH1	0.0315545946718004	2.832	0.0709803868619467	0.075530576171034	0.000284794915152806	100
PDX3	0.0321487148267254	2.6136	0.0709803868619467	0.0756176043524331	0.00112111160390956	109
OAC1	0.033069116008892	2.0264	0.0709803868619467	0.0757525259254511	0.0011776484032074	106
MIR1	0.0338441676435789	1.8239	0.0709803868619467	0.0758662339867666	0.000267562389396889	105
ILV5	0.0364517365540212	1.41	0.0709803868619467	0.0762494172921319	0.00125114855819801	159
ZWF1	0.0566834592244874	0.0319	0.0709803868619467	0.0792552756065293	0.00150205536060648	144
ATP8	0.0742596504764561	0.0318	0.0709803868619467	0.081913765337396	0.00161142583517507	233
ADK1	0.0761310745144682	0.0317	0.0709803868619467	0.0821994112038484	0.00220152989453777	207
ADO1	0.0778068687694823	0.0316	0.0709803868619467	0.0824556189441138	0.00163443416868395	224
SFA1	0.0794158325183681	0.0315	0.0709803868619467	0.0827019842808576	0.00323004404752901	99
RPE1	0.0932948055218966	0.0314	0.0709803868619467	0.0848423972994095	0.00252941308003078	255
GRE3	0.0985215672289884	0.0313	0.0709803868619467	0.0856555558432127	0.0027034934076382	219
SOR1	0.101731240202608	0.0312	0.0709803868619467	0.0861568258633791	0.00269448978219886	211
PNP1	0.105260185274246	0.0311	0.0709803868619467	0.0867096460668656	0.00385415002183789	295
GLK1	0.110056546209561	0.031	0.0709803868619467	0.0874638452310256	0.003287589846402	294
COBB	0.118436299071385	0.0309	0.0709803868619467	0.0887893485411281	0.00159944312453458	322
COX1	0.131519465360872	0.0308	0.0709803868619467	0.0908787659222131	0.00311125479802518	382
TPI1	0.338385487035838	0.0307	0.0709803868619467	0.127145	0.0784222729853211	1317
PGI1	0.400542	0.0306	0.0709803868619467	0.139229211543959	0.0439147093095092	1358
FBA1	0.406910610660491	0.0305	0.0709803868619467	0.140498397917854	0.0883902895434563	1749
PFK1	0.407325851242058	0.0304	0.0709803868619467	0.140581344546374	0.0884554248256748	1753
